# Primary cilia loss promotes reactivation of morphogenesis and cyst-fission through a deregulated TGF*β*-ECM-Integrin axis in polycystic liver disease

**DOI:** 10.1101/2022.04.08.487546

**Authors:** Scott H Waddell, Yuelin Yao, Paula Olaizola, Edward J Jarman, Kostas Gournopanos, Ersi Christodoulou, Philippe Gautier, Joost PH Drenth, Timothy J Kendall, Jesus M Banales, Ava Khamseh, Pleasantine Mill, Luke Boulter

**Author notes:** These authors contributed equally to this work (Scott H Waddell, Yuelin Yao).

## Abstract

Pathological liver cysts are an important comorbidity in multiple diseases and syndromes(1, 2) driven by dysfunction of the primary cilium (PC), a complex sensory organelle that protrudes from the apical surface of biliary epithelial cells (BECs)(3, 4). The essential nature of PC in liver development(5, 6) makes understanding the molecular role of this organelle in the structural maintenance of the adult bile duct challenging. Here, we show that PC loss deletion of *Wdr35* in adult mouse BECs is sufficient to cause bile duct expansion, driving cyst formation through the *de novo* production of a fibronectin-rich pro-cystic microenvironment. This newly formed niche promotes both cell-autonomous changes in cell shape and duct-level mechanical rearrangements that converge to drive cyst-fission, a novel process whereby single, large cysts undergo morphological splitting. This process gives rise to many, smaller polycystic progeny and can be halted by pharmacological inhibition of a specific pro-cystic integrin receptor.
