## Supplementary materials table 2 for "Primary cilia loss promotes reactivation of morphogenesis and cyst-fission through a deregulated TGF*β*-ECM-Integrin axis in polycystic liver disease"

### Sheet: Sheet1
Flow Cytometry
Antibody	Clone	Supplier	Catalogue Number	Concentration
EpCAM-APC	G8.8	Biolegend	118213	1/100
CD31-PECy7	390	BD Pharmingen	561410	1/100
CD45-PECy7	30-F11	BD Pharmingen	552848	1/100
Primary Antibodies
Antibody	Clone	Supplier	Catalogue Number	Antigen retrival	Concentration
Keratin-19		DSHB	TROMA-III	TE, pressure cooker or Sodium citrate, microwave	1/200
AcTUB		Sigma	T7451	TE, pressure cooker	1/1000
AcTUB		Cell Signalling Technologies	5335S	TE, pressure cooker	1/800
ARL13B		Abcam	ab136648	TE, pressure cooker	1/200
ARL13B		Proteintech	17711-1-AP	TE, pressure cooker	1/200
pan-Cytokeratin		DAKO	Z0622	Sodium citrate and Proteinase-K	1/200
TGFBRII		Proteintech	66636-1-Ig	TE, microwave	1/100
SMAD4		Genetex	GTX112980	Sodium citrate, microwave	1/200
phosphorylated SMAD3S423/425		Abcam	ab52903	Sodium citrate, microwave	1/50
Fibronectin		Abcam	ab2413	Sodium citrate, microwave	1/200
Integrin-α2		Abcam	ab133557	Sodium citrate, microwave	1/250
Integrin-β1		Abcam	ab179471	TE, microwave	1/1000
phosphorylated Myosin Light Chain 2		Cell Signalling Technologies	3671	TE, pressure cooker	1/100
E-cadherin		R&D Systems	AF648	TE, pressure cooker	1/200
Phalloidin 594		Abcam	ab176757	NA	1/50
mCherry		Sicgen	AB0081-200	Sodium citrate, microwave	1/200
VCAM1		Abcam	ab134047	TE, pressure cooker	1/200
PDPN		EMD Millipore	MABT851	TE, pressure cooker	1/200
EpCAM		Abcam	ab71916	NA	1/100
pERK		Cell Signalling Technologies	9101	TE, pressure cooker	1/250
PKD2		Novus Biologicals	NB100-98749	TE, pressure cooker	1/200
Ki67		Abcam	16667	TE, pressure cooker	1/200
Collagen-I		SouthernBiotech	1310-01	Sodium citrate, microwave	1/100
Collagen-IV		SouthernBiotech	1340-01	Sodium citrate, microwave	1/100
pan-Laminin		Abcam	ab11575	Sodium citrate, microwave	1/200
Secondary Antibodies		Supplier	Catalogue Number	Conjugate
anti-goat		Vector Laboratories	BA-5000	HRP	1/200-1/1000
anti-mouse		Vector Laboratories	PI-2000	HRP	1/200-1/1000
anti-rabbit		Vector Laboratories	PI-1000	HRP	1/200-1/1000
anti-rat		Abcam	ab97090	HRP	1/200-1/1000
anti-goat		Thermo Scientific	A-11055	488	1/200
		Thermo Scientific	A-11058	594	1/200
anti-mouse		Thermo Scientific	A-11029	488	1/200
		Thermo Scientific	A-21203	594	1/200
		Thermo Scientific	A-31571	647	1/200
anti-rabbit		Thermo Scientific	A-11034	488	1/200
		Thermo Scientific	A-21207	594	1/200
		Thermo Scientific	A-31573	647	1/200
anti-rat		Thermo Scientific	A-21208	488	1/200
		Thermo Scientific	A-21209	594	1/200
