## Supplementary table 4 for "Primary cilia loss promotes reactivation of morphogenesis and cyst-fission through a deregulated TGF*β*-ECM-Integrin axis in polycystic liver disease"

### Sheet: Revigo output
TermID	Name	Frequency	PlotX	PlotY	LogSize	Value	Uniqueness	Dispensability	Representative	Eliminated
GO:0000270	"peptidoglycan metabolic process"	0.969883	5.3336	-3.80358	5.36941	-3.80134	0.992992	0	null	False
GO:0009253	"peptidoglycan catabolic process"	0.150463	null	null	4.56013	-3.80134	0.993278	0.817199	270	True
GO:0002376	"immune system process"	0.5856	4.51727	-5.33605	5.1503	-14.1355	1	0	null	False
GO:0009617	"response to bacterium"	0.181162	0.372975	-6.63281	4.64077	-15.3958	0.88358	0	null	False
GO:0042742	"defense response to bacterium"	0.118894	null	null	4.45787	-8.39147	0.87592	0.755208	9617	True
GO:0050830	"defense response to Gram-positive bacterium"	0.015159	null	null	3.56348	-5.19928	0.891515	0.811654	9617	True
GO:0032496	"response to lipopolysaccharide"	0.0347841	null	null	3.92412	-3.78781	0.874677	0.857518	9617	True
GO:0002237	"response to molecule of bacterial origin"	0.041533	null	null	4.00113	-3.51004	0.875189	0.867989	9617	True
GO:0051707	"response to other organism"	0.700037	null	null	5.22781	-13.6737	0.870902	0.873874	9617	True
GO:0071222	"cellular response to lipopolysaccharide"	0.023159	null	null	3.74749	-3.2652	0.87429	0.952989	9617	True
GO:0071219	"cellular response to molecule of bacterial origin"	0.0246339	null	null	3.7743	-3.27409	0.874335	0.966961	9617	True
GO:0098542	"defense response to other organism"	0.596136	null	null	5.15804	-5.57349	0.866635	0.97709	9617	True
GO:0043207	"response to external biotic stimulus"	0.700343	null	null	5.228	-14.0809	0.871733	0.977288	9617	True
GO:0022610	"biological adhesion"	0.581664	4.76865	4.30865	5.14737	-11.6326	1	0	null	False
GO:0031424	"keratinization"	0.0186391	0.540159	6.42365	3.65321	-14.9706	0.862172	0	null	False
GO:0070268	"cornification"	0.00358364	null	null	2.93752	-6.17005	0.873553	0.86686	31424	True
GO:0009913	"epidermal cell differentiation"	0.0430286	null	null	4.01649	-6.98716	0.881663	0.905763	31424	True
GO:0030216	"keratinocyte differentiation"	0.028549	null	null	3.83835	-5.67162	0.858855	0.930032	31424	True
GO:0032501	"multicellular organismal process"	2.57724	5.03894	-0.809308	5.79385	-7.23284	1	0	null	False
GO:0032502	"developmental process"	2.44877	3.93289	-4.67196	5.77164	-10.7852	1	0	null	False
GO:0040011	"locomotion"	0.925089	3.9815	-3.64343	5.34888	-5.71897	1	0	null	False
GO:0050896	"response to stimulus"	13.7208	4.12368	-1.58668	6.52007	-9.55284	1	0	null	False
GO:0051239	"regulation of multicellular organismal process"	0.552606	-6.09129	-1.09563	5.12511	-14.3726	0.771902	0	null	False
GO:0065007	"biological regulation"	23.3881	4.10897	-2.62241	6.75169	-3.64397	1	0	null	False
GO:0045109	"intermediate filament organization"	0.0066867	5.12059	2.33991	3.20817	-6.54363	0.972359	0.00598466	null	False
GO:0045110	"intermediate filament bundle assembly"	0.00253962	null	null	2.78817	-4.83863	0.973606	0.816654	45109	True
GO:0045104	"intermediate filament cytoskeleton organization"	0.0261834	null	null	3.80079	-5.34008	0.972583	0.922431	45109	True
GO:0007155	"cell adhesion"	0.569654	6.04131	-1.56253	5.13831	-11.9872	0.974749	0.00791851	null	False
GO:0031589	"cell-substrate adhesion"	0.0576076	null	null	4.1432	-3.30364	0.977829	0.810489	7155	True
GO:0098742	"cell-cell adhesion via plasma-membrane adhesion molecules"	0.167416	null	null	4.6065	-7.39147	0.975113	0.885284	7155	True
GO:0098609	"cell-cell adhesion"	0.225782	null	null	4.73639	-12.279	0.976003	0.908796	7155	True
GO:0045103	"intermediate filament-based process"	0.0263947	3.82628	-0.318085	3.80428	-5.3019	0.997597	0.00812398	null	False
GO:0001775	"cell activation"	0.10736	5.00113	-4.59102	4.41355	-3.54821	0.997358	0.00907346	null	False
GO:0016477	"cell migration"	0.207864	3.97811	4.92987	4.70048	-7.50446	0.951942	0.00960191	null	False
GO:0010631	"epithelial cell migration"	0.0211538	null	null	3.70817	-5.41005	0.887244	0.719134	16477	True
GO:0048870	"cell motility"	0.50432	null	null	5.0854	-5.90309	0.949072	0.917961	16477	True
GO:0006928	"movement of cell or subcellular component"	0.909872	3.97908	-5.84607	5.34167	-5.20901	0.996884	0.0110386	null	False
GO:0006116	"NADH oxidation"	0.0543098	6.23949	-0.348233	4.1176	-3.284	0.998958	0.0286629	null	False
GO:0018149	"peptide cross-linking"	0.0166546	5.63313	-3.04799	3.60433	-3.67778	0.994209	0.11523	null	False
GO:0060556	"regulation of vitamin D biosynthetic process"	0.00145831	-1.28677	-0.917098	2.54777	-3.73283	0.822015	0.146073	null	False
GO:0042573	"retinoic acid metabolic process"	0.00621855	-3.16932	3.60308	3.17667	-4.0278	0.815051	0.149577	null	False
GO:0001523	"retinoid metabolic process"	0.023188	null	null	3.74803	-3.17263	0.985697	0.853007	42573	True
GO:0033032	"regulation of myeloid cell apoptotic process"	0.00358364	-5.92061	-4.9014	2.93752	-4.0048	0.822036	0.154582	null	False
GO:0031341	"regulation of cell killing"	0.0137794	-6.65817	-3.77809	3.52205	-3.65561	0.813073	0.16936	null	False
GO:0050678	"regulation of epithelial cell proliferation"	0.052665	-5.61333	-3.24326	4.10425	-11.3969	0.747313	0.187174	null	False
GO:0050680	"negative regulation of epithelial cell proliferation"	0.0211746	null	null	3.70859	-9.79588	0.693449	0.723804	50678	True
GO:0070663	"regulation of leukocyte proliferation"	0.0379618	null	null	3.96209	-6.04479	0.75217	0.751197	50678	True
GO:0010839	"negative regulation of keratinocyte proliferation"	0.00233248	null	null	2.75128	-3.37779	0.725033	0.788973	50678	True
GO:0008285	"negative regulation of cell population proliferation"	0.12701	null	null	4.48654	-7.22475	0.668049	0.815006	50678	True
GO:0010837	"regulation of keratinocyte proliferation"	0.00529882	null	null	3.10721	-4.24185	0.772336	0.824339	50678	True
GO:0001937	"negative regulation of endothelial cell proliferation"	0.00819888	null	null	3.29667	-6.007	0.708159	0.844477	50678	True
GO:0008284	"positive regulation of cell population proliferation"	0.143052	null	null	4.5382	-4.48678	0.644826	0.876617	50678	True
GO:0001936	"regulation of endothelial cell proliferation"	0.021448	null	null	3.71416	-6.37882	0.754398	0.892507	50678	True
GO:0050679	"positive regulation of epithelial cell proliferation"	0.0277121	null	null	3.82543	-5.08302	0.671978	0.906941	50678	True
GO:0010838	"positive regulation of keratinocyte proliferation"	0.00169446	null	null	2.61278	-3.18776	0.715197	0.909396	50678	True
GO:0045785	"positive regulation of cell adhesion"	0.0678116	-6.88274	0.479177	4.21402	-5.82102	0.681562	0.190961	null	False
GO:0010810	"regulation of cell-substrate adhesion"	0.0350824	null	null	3.92783	-3.383	0.774732	0.873085	45785	True
GO:0007162	"negative regulation of cell adhesion"	0.0454729	null	null	4.04048	-5.4437	0.701625	0.888193	45785	True
GO:1903037	"regulation of leukocyte cell-cell adhesion"	0.0505066	null	null	4.08607	-5.74715	0.768255	0.894456	45785	True
GO:0022407	"regulation of cell-cell adhesion"	0.0710928	null	null	4.23454	-5.08302	0.764879	0.915481	45785	True
GO:0022408	"negative regulation of cell-cell adhesion"	0.0304465	null	null	3.86629	-3.33442	0.706765	0.923494	45785	True
GO:1903038	"negative regulation of leukocyte cell-cell adhesion"	0.0206153	null	null	3.69697	-3.51856	0.712905	0.927687	45785	True
GO:1903039	"positive regulation of leukocyte cell-cell adhesion"	0.0341544	null	null	3.91619	-3.54061	0.692507	0.930309	45785	True
GO:0022409	"positive regulation of cell-cell adhesion"	0.0410772	null	null	3.99634	-3.64975	0.689412	0.941467	45785	True
GO:0002694	"regulation of leukocyte activation"	0.0897609	-6.54576	-2.82388	4.3358	-12.7055	0.613451	0.195345	null	False
GO:0032827	"negative regulation of natural killer cell differentiation involved in immune response"	0.000319006	null	null	1.89209	-3.80134	0.538213	0.706031	2694	True
GO:0002920	"regulation of humoral immune response"	0.0163895	null	null	3.59737	-5.15366	0.619413	0.730405	2694	True
GO:0002819	"regulation of adaptive immune response"	0.0276251	null	null	3.82406	-3.99568	0.608661	0.755476	2694	True
GO:0050777	"negative regulation of immune response"	0.0312419	null	null	3.87749	-9.29499	0.554536	0.761637	2694	True
GO:2000402	"negative regulation of lymphocyte migration"	0.00192232	null	null	2.66745	-3.27409	0.5926	0.765363	2694	True
GO:0002768	"immune response-regulating cell surface receptor signaling pathway"	0.0368929	null	null	3.94968	-3.85078	0.550456	0.770124	2694	True
GO:0030889	"negative regulation of B cell proliferation"	0.00281306	null	null	2.83251	-4.39577	0.598482	0.793881	2694	True
GO:1903706	"regulation of hemopoiesis"	0.0584983	null	null	4.14987	-5.2652	0.533342	0.794676	2694	True
GO:0002697	"regulation of immune effector process"	0.0608101	null	null	4.1667	-7.14327	0.646864	0.796812	2694	True
GO:0002683	"negative regulation of immune system process"	0.0710514	null	null	4.23429	-6.83863	0.595473	0.805506	2694	True
GO:0050869	"negative regulation of B cell activation"	0.00507924	null	null	3.08884	-5.2636	0.616194	0.821633	2694	True
GO:0002704	"negative regulation of leukocyte mediated immunity"	0.00713828	null	null	3.23654	-5.2426	0.625701	0.822354	2694	True
GO:0002820	"negative regulation of adaptive immune response"	0.00750701	null	null	3.2584	-3.54363	0.582716	0.824712	2694	True
GO:0002684	"positive regulation of immune system process"	0.16341	null	null	4.59598	-9.96257	0.56164	0.85545	2694	True
GO:0032826	"regulation of natural killer cell differentiation involved in immune response"	0.000339721	null	null	1.91908	-3.80134	0.601969	0.864049	2694	True
GO:0002698	"negative regulation of immune effector process"	0.0169529	null	null	3.61204	-6.54821	0.611281	0.864811	2694	True
GO:0050778	"positive regulation of immune response"	0.108686	null	null	4.41888	-4.7167	0.525155	0.86781	2694	True
GO:0030888	"regulation of B cell proliferation"	0.00945419	null	null	3.35851	-4.92812	0.618449	0.871719	2694	True
GO:0002764	"immune response-regulating signaling pathway"	0.0724103	null	null	4.24252	-3.8962	0.533938	0.873764	2694	True
GO:0032824	"negative regulation of natural killer cell differentiation"	0.000319006	null	null	1.89209	-3.80134	0.575945	0.876597	2694	True
GO:0002706	"regulation of lymphocyte mediated immunity"	0.0253962	null	null	3.78753	-3.46725	0.654877	0.898972	2694	True
GO:0002707	"negative regulation of lymphocyte mediated immunity"	0.00589954	null	null	3.15381	-4.41908	0.628696	0.900263	2694	True
GO:0050864	"regulation of B cell activation"	0.0236272	null	null	3.75618	-5.48413	0.639358	0.903828	2694	True
GO:0002253	"activation of immune response"	0.0651974	null	null	4.19695	-4.73993	0.500535	0.904829	2694	True
GO:0002757	"immune response-activating signal transduction"	0.0328991	null	null	3.89993	-3.06198	0.478431	0.907456	2694	True
GO:0002699	"positive regulation of immune effector process"	0.0356748	null	null	3.9351	-3.46597	0.586366	0.912716	2694	True
GO:0045619	"regulation of lymphocyte differentiation"	0.0276085	null	null	3.8238	-5.9914	0.522239	0.913082	2694	True
GO:0050776	"regulation of immune response"	0.212607	null	null	4.71028	-9.08672	0.563127	0.914133	2694	True
GO:0002695	"negative regulation of leukocyte activation"	0.0294812	null	null	3.8523	-8.29328	0.582406	0.917038	2694	True
GO:0002822	"regulation of adaptive immune response based on somatic recombination of immune receptors built from immunoglobulin superfamily domains"	0.0250441	null	null	3.78147	-3.451	0.606735	0.920992	2694	True
GO:0050866	"negative regulation of cell activation"	0.0321161	null	null	3.88947	-8.15864	0.672505	0.922251	2694	True
GO:0050670	"regulation of lymphocyte proliferation"	0.0351114	null	null	3.92819	-6.92445	0.592311	0.927745	2694	True
GO:0002703	"regulation of leukocyte mediated immunity"	0.0330441	null	null	3.90184	-3.21325	0.651129	0.927776	2694	True
GO:0045580	"regulation of T cell differentiation"	0.0227033	null	null	3.73886	-3.47108	0.52598	0.929958	2694	True
GO:0070664	"negative regulation of leukocyte proliferation"	0.0128017	null	null	3.4901	-5.06399	0.699756	0.930781	2694	True
GO:1902105	"regulation of leukocyte differentiation"	0.0445987	null	null	4.03205	-5.31605	0.52689	0.935206	2694	True
GO:1902107	"positive regulation of leukocyte differentiation"	0.0249985	null	null	3.78068	-4.02182	0.497745	0.93539	2694	True
GO:0050672	"negative regulation of lymphocyte proliferation"	0.0121554	null	null	3.46761	-5.36151	0.569401	0.938035	2694	True
GO:0002710	"negative regulation of T cell mediated immunity"	0.00308235	null	null	2.87216	-3.49485	0.594327	0.948734	2694	True
GO:0002823	"negative regulation of adaptive immune response based on somatic recombination of immune receptors built from immunoglobulin superfamily domains"	0.00683171	null	null	3.21748	-3.08197	0.584025	0.950655	2694	True
GO:0002696	"positive regulation of leukocyte activation"	0.0516003	null	null	4.09538	-6.28483	0.563015	0.952234	2694	True
GO:0050867	"positive regulation of cell activation"	0.0531829	null	null	4.1085	-7.34582	0.645914	0.954211	2694	True
GO:0050863	"regulation of T cell activation"	0.0545169	null	null	4.11926	-4.20273	0.622397	0.955838	2694	True
GO:0045621	"positive regulation of lymphocyte differentiation"	0.0165055	null	null	3.60043	-3.43533	0.494024	0.974816	2694	True
GO:0051250	"negative regulation of lymphocyte activation"	0.0244931	null	null	3.77181	-7.16304	0.585458	0.978001	2694	True
GO:0051249	"regulation of lymphocyte activation"	0.0768018	null	null	4.26809	-9.75449	0.616258	0.978927	2694	True
GO:0042129	"regulation of T cell proliferation"	0.0277411	null	null	3.82588	-3.451	0.597211	0.983748	2694	True
GO:0051251	"positive regulation of lymphocyte activation"	0.0458665	null	null	4.04423	-5.00833	0.564692	0.987793	2694	True
GO:0032944	"regulation of mononuclear cell proliferation"	0.0354843	null	null	3.93278	-6.73755	0.744625	0.990469	2694	True
GO:0032945	"negative regulation of mononuclear cell proliferation"	0.0123377	null	null	3.47407	-5.29328	0.699122	0.994948	2694	True
GO:0050865	"regulation of cell activation"	0.0957765	-4.91404	-2.673	4.36397	-13.5258	0.789533	0.196388	null	False
GO:0030155	"regulation of cell adhesion"	0.1273	-5.50237	-2.50665	4.48753	-10.9281	0.785562	0.201098	null	False
GO:0030334	"regulation of cell migration"	0.160236	-3.77971	-1.52577	4.58746	-11.7282	0.67934	0.205075	null	False
GO:2001026	"regulation of endothelial cell chemotaxis"	0.00350493	null	null	2.92788	-3.32975	0.584001	0.760061	30334	True
GO:0071624	"positive regulation of granulocyte chemotaxis"	0.00399379	null	null	2.98453	-5.34486	0.541968	0.766052	30334	True
GO:0051270	"regulation of cellular component movement"	0.187824	null	null	4.65645	-9.9914	0.713893	0.772415	30334	True
GO:1902622	"regulation of neutrophil migration"	0.00720043	null	null	3.2403	-4.36051	0.612621	0.806849	30334	True
GO:2001028	"positive regulation of endothelial cell chemotaxis"	0.00250234	null	null	2.78176	-3.64016	0.5608	0.812888	30334	True
GO:0010594	"regulation of endothelial cell migration"	0.0271528	null	null	3.81657	-4.99568	0.611466	0.866295	30334	True
GO:0043537	"negative regulation of blood vessel endothelial cell migration"	0.0055764	null	null	3.12937	-3.73755	0.595014	0.874924	30334	True
GO:0050920	"regulation of chemotaxis"	0.0432357	null	null	4.01858	-5.05651	0.64099	0.877704	30334	True
GO:0002688	"regulation of leukocyte chemotaxis"	0.0210296	null	null	3.70561	-3.68825	0.543945	0.881288	30334	True
GO:0002685	"regulation of leukocyte migration"	0.0357287	null	null	3.93576	-6.28819	0.585279	0.882838	30334	True
GO:0010632	"regulation of epithelial cell migration"	0.0378292	null	null	3.96057	-4.44977	0.6089	0.886361	30334	True
GO:0040013	"negative regulation of locomotion"	0.0511984	null	null	4.09198	-6.33161	0.656435	0.888291	30334	True
GO:0071622	"regulation of granulocyte chemotaxis"	0.00840188	null	null	3.30728	-3.58503	0.563754	0.888906	30334	True
GO:0051271	"negative regulation of cellular component movement"	0.0483232	null	null	4.06688	-5.66154	0.653571	0.890555	30334	True
GO:0030336	"negative regulation of cell migration"	0.043186	null	null	4.01808	-6.54668	0.639897	0.894637	30334	True
GO:0010633	"negative regulation of epithelial cell migration"	0.0109166	null	null	3.42095	-3.33348	0.582547	0.90883	30334	True
GO:0050921	"positive regulation of chemotaxis"	0.0219327	null	null	3.72387	-3.63639	0.596195	0.916758	30334	True
GO:0090023	"positive regulation of neutrophil chemotaxis"	0.00372865	null	null	2.95472	-4.62342	0.54291	0.923361	30334	True
GO:0043535	"regulation of blood vessel endothelial cell migration"	0.0149477	null	null	3.55739	-4.80688	0.622789	0.925611	30334	True
GO:0040017	"positive regulation of locomotion"	0.0963565	null	null	4.36659	-5.93181	0.633883	0.930269	30334	True
GO:0051272	"positive regulation of cellular component movement"	0.0919857	null	null	4.34643	-5.77211	0.630452	0.933248	30334	True
GO:0002687	"positive regulation of leukocyte migration"	0.0211953	null	null	3.70902	-3.38195	0.540785	0.937501	30334	True
GO:0030335	"positive regulation of cell migration"	0.0859826	null	null	4.31712	-6.17653	0.618137	0.940288	30334	True
GO:1902624	"positive regulation of neutrophil migration"	0.00480995	null	null	3.06521	-4.95861	0.571551	0.947221	30334	True
GO:0010596	"negative regulation of endothelial cell migration"	0.00855517	null	null	3.31513	-3.35262	0.586519	0.952116	30334	True
GO:0090022	"regulation of neutrophil chemotaxis"	0.00567168	null	null	3.13672	-4.25026	0.570437	0.967369	30334	True
GO:2000145	"regulation of cell motility"	0.173689	null	null	4.62247	-11.5157	0.67886	0.979622	30334	True
GO:2000146	"negative regulation of cell motility"	0.0473331	null	null	4.05789	-6.43533	0.638822	0.99088	30334	True
GO:2000147	"positive regulation of cell motility"	0.0897361	null	null	4.33568	-6.42136	0.617928	0.992532	30334	True
GO:0040012	"regulation of locomotion"	0.195721	-6.54456	-2.06036	4.67434	-12.2328	0.788163	0.208662	null	False
GO:0032101	"regulation of response to external stimulus"	0.228189	-7.19686	-0.769986	4.74099	-10.556	0.684163	0.211501	null	False
GO:0048584	"positive regulation of response to stimulus"	0.475245	null	null	5.05961	-8.51286	0.602441	0.751329	32101	True
GO:0080134	"regulation of response to stress"	0.352075	null	null	4.92933	-5.49894	0.674895	0.780954	32101	True
GO:0048585	"negative regulation of response to stimulus"	0.409873	null	null	4.99535	-4.46852	0.603878	0.791899	32101	True
GO:1902531	"regulation of intracellular signal transduction"	0.499883	null	null	5.08156	-3.66154	0.657818	0.806664	32101	True
GO:0009966	"regulation of signal transduction"	0.930657	null	null	5.35148	-3.19314	0.642958	0.90905	32101	True
GO:0051336	"regulation of hydrolase activity"	0.547701	-3.65527	0.391641	5.12124	-5.05799	0.756834	0.21395	null	False
GO:0044093	"positive regulation of molecular function"	0.410118	null	null	4.9956	-3.74473	0.762571	0.710536	51336	True
GO:0043085	"positive regulation of catalytic activity"	0.32578	null	null	4.89562	-3.43771	0.76462	0.711565	51336	True
GO:0050790	"regulation of catalytic activity"	1.89626	null	null	5.66059	-4.25885	0.733388	0.829149	51336	True
GO:2000026	"regulation of multicellular organismal development"	0.270062	-5.89507	1.96898	4.81416	-13.1904	0.628886	0.214708	null	False
GO:0031644	"regulation of nervous system process"	0.0146784	null	null	3.54949	-3.71897	0.70459	0.701393	2000026	True
GO:0030500	"regulation of bone mineralization"	0.0162652	null	null	3.59406	-3.38828	0.677468	0.706311	2000026	True
GO:0051930	"regulation of sensory perception of pain"	0.00254791	null	null	2.78958	-3.24336	0.728999	0.715193	2000026	True
GO:0051094	"positive regulation of developmental process"	0.232643	null	null	4.74939	-11.3747	0.637605	0.715485	2000026	True
GO:0030278	"regulation of ossification"	0.023797	null	null	3.75929	-3.49621	0.698523	0.725163	2000026	True
GO:0001818	"negative regulation of cytokine production"	0.0402569	null	null	3.98758	-6.7122	0.617103	0.752925	2000026	True
GO:0032689	"negative regulation of interferon-gamma production"	0.00477681	null	null	3.06221	-3.93554	0.656235	0.754824	2000026	True
GO:0032693	"negative regulation of interleukin-10 production"	0.00268877	null	null	2.81291	-3.53018	0.66566	0.763395	2000026	True
GO:0045765	"regulation of angiogenesis"	0.0570027	null	null	4.13862	-12.9586	0.647697	0.772492	2000026	True
GO:0032653	"regulation of interleukin-10 production"	0.00832731	null	null	3.30341	-3.43297	0.698972	0.779199	2000026	True
GO:1901342	"regulation of vasculature development"	0.0581669	null	null	4.1474	-13.2147	0.653893	0.790687	2000026	True
GO:0032732	"positive regulation of interleukin-1 production"	0.0115298	null	null	3.44467	-5.38091	0.630308	0.794214	2000026	True
GO:0032755	"positive regulation of interleukin-6 production"	0.0136096	null	null	3.51667	-3.31069	0.628875	0.802092	2000026	True
GO:0022603	"regulation of anatomical structure morphogenesis"	0.898226	null	null	5.33608	-10.1785	0.688562	0.806441	2000026	True
GO:0045595	"regulation of cell differentiation"	0.287847	null	null	4.84186	-7.03858	0.704356	0.81131	2000026	True
GO:0032652	"regulation of interleukin-1 production"	0.0168618	null	null	3.6097	-5.31158	0.687598	0.812504	2000026	True
GO:0001817	"regulation of cytokine production"	0.121434	null	null	4.46705	-8.59176	0.661199	0.818756	2000026	True
GO:0032675	"regulation of interleukin-6 production"	0.0204578	null	null	3.69364	-6.28067	0.68433	0.822134	2000026	True
GO:1903672	"positive regulation of sprouting angiogenesis"	0.00330606	null	null	2.90255	-5.64207	0.641542	0.83716	2000026	True
GO:0051931	"regulation of sensory perception"	0.00275091	null	null	2.82282	-3.14569	0.727984	0.837364	2000026	True
GO:0051241	"negative regulation of multicellular organismal process"	0.175971	null	null	4.62814	-9.098	0.606376	0.843535	2000026	True
GO:0051240	"positive regulation of multicellular organismal process"	0.245904	null	null	4.77346	-11.1733	0.584354	0.867211	2000026	True
GO:1903670	"regulation of sprouting angiogenesis"	0.00640084	null	null	3.18921	-3.91721	0.686682	0.869454	2000026	True
GO:0001819	"positive regulation of cytokine production"	0.0762342	null	null	4.26487	-4.70997	0.593172	0.894247	2000026	True
GO:0032731	"positive regulation of interleukin-1 beta production"	0.00771415	null	null	3.27021	-5.34775	0.637778	0.937154	2000026	True
GO:0016525	"negative regulation of angiogenesis"	0.0243439	null	null	3.76916	-6.12436	0.611831	0.943009	2000026	True
GO:1901343	"negative regulation of vasculature development"	0.0248825	null	null	3.77866	-5.86328	0.612274	0.944317	2000026	True
GO:0045766	"positive regulation of angiogenesis"	0.0252098	null	null	3.78433	-9.24033	0.602719	0.945101	2000026	True
GO:1904018	"positive regulation of vasculature development"	0.0252098	null	null	3.78433	-10.3107	0.603542	0.945101	2000026	True
GO:0032651	"regulation of interleukin-1 beta production"	0.0120104	null	null	3.4624	-4.51856	0.691113	0.960082	2000026	True
GO:2000181	"negative regulation of blood vessel morphogenesis"	0.0245179	null	null	3.77225	-5.7986	0.611715	0.997549	2000026	True
GO:0042127	"regulation of cell population proliferation"	0.299406	-4.73739	-1.78868	4.85896	-11.8794	0.772654	0.21672	null	False
GO:0002682	"regulation of immune system process"	0.314014	-5.96846	-1.82511	4.87965	-12.71	0.781059	0.217661	null	False
GO:0051174	"regulation of phosphorus metabolic process"	0.447984	-4.00947	-0.276707	5.03396	-3.25337	0.752752	0.230788	null	False
GO:0018057	"peptidyl-lysine oxidation"	0.0063387	5.63535	-2.73101	3.18498	-3.35262	0.994469	0.237708	null	False
GO:0050793	"regulation of developmental process"	1.30177	-5.43965	0.100378	5.49723	-12.9706	0.756429	0.250107	null	False
GO:0032879	"regulation of localization"	0.711666	-5.51282	-1.25747	5.23497	-4.59517	0.767546	0.25692	null	False
GO:0010646	"regulation of cell communication"	1.02438	-4.99704	-1.11917	5.39316	-3.47366	0.751047	0.267408	null	False
GO:0023051	"regulation of signaling"	1.03083	-5.89005	-0.137351	5.39588	-3.47496	0.760851	0.267596	null	False
GO:0065009	"regulation of molecular function"	2.05963	-4.7756	0.0578131	5.69648	-4.01368	0.761845	0.270699	null	False
GO:0048583	"regulation of response to stimulus"	1.28984	-5.74098	-0.573896	5.49323	-9.12148	0.756606	0.274497	null	False
GO:0051128	"regulation of cellular component organization"	0.915457	-4.64857	-0.975479	5.34433	-3.40671	0.753194	0.27918	null	False
GO:0030198	"extracellular matrix organization"	0.0637598	5.23631	1.49739	4.18727	-4.95861	0.974193	0.285455	null	False
GO:0030199	"collagen fibril organization"	0.0116914	null	null	3.45071	-3.10292	0.972477	0.892824	30198	True
GO:0048518	"positive regulation of biological process"	2.10789	-4.94968	-0.385247	5.70654	-4.37059	0.746746	0.290937	null	False
GO:0009607	"response to biotic stimulus"	0.755316	-0.185487	-6.77061	5.26082	-13.7905	0.92144	0.306041	null	False
GO:0048519	"negative regulation of biological process"	2.5523	-5.32487	-0.491243	5.78962	-3.69465	0.742682	0.316958	null	False
GO:0045216	"cell-cell junction organization"	0.0404144	4.90285	1.76492	3.98927	-3.65561	0.979776	0.319304	null	False
GO:0006955	"immune response"	0.374182	0.233543	-7.00223	4.95578	-12.2299	0.876875	0.327235	null	False
GO:0002244	"hematopoietic progenitor cell differentiation"	0.0229477	null	null	3.74351	-3.25493	0.825895	0.731705	6955	True
GO:0050900	"leukocyte migration"	0.0373155	null	null	3.95463	-7.37779	0.913386	0.758092	6955	True
GO:0030595	"leukocyte chemotaxis"	0.02342	null	null	3.75236	-6.54363	0.838303	0.758415	6955	True
GO:0006959	"humoral immune response"	0.0444703	null	null	4.0308	-7.91721	0.892596	0.768086	6955	True
GO:0002252	"immune effector process"	0.0659349	null	null	4.20183	-4.07624	0.944494	0.791514	6955	True
GO:0060326	"cell chemotaxis"	0.0603916	null	null	4.1637	-5.92812	0.857387	0.805353	6955	True
GO:0045321	"leukocyte activation"	0.0846112	null	null	4.31014	-3.09637	0.940378	0.807103	6955	True
GO:0006935	"chemotaxis"	0.562131	null	null	5.13253	-5.31426	0.845942	0.817062	6955	True
GO:0045087	"innate immune response"	0.146718	null	null	4.54919	-6.51856	0.840667	0.843781	6955	True
GO:0050901	"leukocyte tethering or rolling"	0.00325635	null	null	2.89597	-3.34486	0.904205	0.844288	6955	True
GO:0048247	"lymphocyte chemotaxis"	0.00459452	null	null	3.04532	-3.00043	0.852917	0.86013	6955	True
GO:0042330	"taxis"	0.56617	null	null	5.13564	-5.10458	0.858701	0.896111	6955	True
GO:0097529	"myeloid leukocyte migration"	0.0185562	null	null	3.65128	-3.64975	0.913745	0.930961	6955	True
GO:0043062	"extracellular structure organization"	0.065475	5.41342	2.12512	4.19879	-3.72584	0.979162	0.329792	null	False
GO:0006952	"defense response"	0.973508	-0.9805	-7.17768	5.37103	-13.3372	0.911721	0.360109	null	False
GO:0007166	"cell surface receptor signaling pathway"	0.944868	-3.18438	-3.58769	5.35806	-5.74473	0.68271	0.368785	null	False
GO:0006636	"unsaturated fatty acid biosynthetic process"	0.0267468	3.33461	3.40749	3.81003	-3.32331	0.989936	0.390873	null	False
GO:0009605	"response to external stimulus"	1.84452	-0.237855	-7.01403	5.64858	-10.342	0.914767	0.397387	null	False
GO:0050891	"multicellular organismal water homeostasis"	0.00896532	-2.24318	4.54837	3.33546	-8.73755	0.760831	0.39807	null	False
GO:0043129	"surfactant homeostasis"	0.00288349	null	null	2.84323	-3.24033	0.776128	0.750437	50891	True
GO:0048875	"chemical homeostasis within a tissue"	0.00323978	null	null	2.89376	-3.09044	0.774794	0.754884	50891	True
GO:0061436	"establishment of skin barrier"	0.00439566	null	null	3.02612	-8.84466	0.723834	0.946187	50891	True
GO:0033561	"regulation of water loss via skin"	0.00482652	null	null	3.0667	-9.25806	0.768451	0.950781	50891	True
GO:0010033	"response to organic substance"	1.09459	-0.491485	-7.17282	5.42194	-3.87615	0.897081	0.402862	null	False
GO:0070887	"cellular response to chemical stimulus"	1.88456	null	null	5.6579	-3.59176	0.887604	0.759449	10033	True
GO:0022405	"hair cycle process"	0.0112937	-0.97782	6.91248	3.43569	-3.79317	0.928869	0.403269	null	False
GO:0022404	"molting cycle process"	0.0132657	null	null	3.50556	-3.79317	0.928242	0.945591	22405	True
GO:0045229	"external encapsulating structure organization"	1.03756	5.23722	1.83086	5.39871	-3.40894	0.974939	0.407103	null	False
GO:0019932	"second-messenger-mediated signaling"	0.0821752	-2.9087	-4.19866	4.29745	-3.47886	0.732719	0.41461	null	False
GO:0050878	"regulation of body fluid levels"	0.0887998	-6.98651	1.56103	4.33112	-4.39794	0.797996	0.422159	null	False
GO:0034330	"cell junction organization"	0.102442	5.51866	1.79778	4.39319	-3.18046	0.978562	0.423015	null	False
GO:0050789	"regulation of biological process"	21.7651	-5.25406	-0.235676	6.72045	-3.45842	0.703991	0.428699	null	False
GO:0009954	"proximal/distal pattern formation"	0.00699328	0.600686	6.19595	3.22763	-3.18642	0.890932	0.451118	null	False
GO:1902571	"regulation of serine-type peptidase activity"	0.000861731	-0.985741	0.730573	2.32015	-4.35556	0.807013	0.461214	null	False
GO:0010623	"programmed cell death involved in cell development"	0.00400208	1.49258	6.1754	2.98543	-3.23508	0.908639	0.468059	null	False
GO:1900004	"negative regulation of serine-type endopeptidase activity"	0.000584154	-1.7178	1.17627	2.15229	-4.35556	0.744675	0.484069	null	False
GO:1902572	"negative regulation of serine-type peptidase activity"	0.000629727	null	null	2.18469	-4.35556	0.743793	0.970755	1900004	True
GO:1900003	"regulation of serine-type endopeptidase activity"	0.000816159	null	null	2.29667	-4.35556	0.802405	0.984459	1900004	True
GO:0006950	"response to stress"	4.77199	-0.574673	-6.9028	6.06139	-4.6216	0.906337	0.487175	null	False
GO:0042060	"wound healing"	0.0749955	-1.45665	-7.45407	4.25775	-3.02457	0.92795	0.489912	null	False
GO:0051043	"regulation of membrane protein ectodomain proteolysis"	0.00386536	-1.98524	0.320194	2.97035	-3.15677	0.796299	0.49185	null	False
GO:0006954	"inflammatory response"	0.0962819	-1.22774	-7.4734	4.36625	-6.83863	0.921181	0.500485	null	False
GO:2000173	"negative regulation of branching morphogenesis of a nerve"	4.14e-05	-6.05583	4.93542	1.04139	-3.28316	0.719244	0.501631	null	False
GO:0009611	"response to wounding"	0.107099	-1.29213	-7.3319	4.41249	-3.56067	0.926057	0.505131	null	False
GO:0007010	"cytoskeleton organization"	0.808254	5.15481	2.00455	5.29024	-3.16558	0.973853	0.516105	null	False
GO:0007186	"G protein-coupled receptor signaling pathway"	1.16648	-3.22051	-3.4859	5.44957	-5.57512	0.677492	0.535307	null	False
GO:0060598	"dichotomous subdivision of terminal units involved in mammary gland duct morphogenesis"	0.000165718	-0.144793	6.73008	1.61278	-3.68403	0.893331	0.535522	null	False
GO:0042221	"response to chemical"	3.54107	-0.425658	-6.85197	5.93183	-4.31605	0.909148	0.536953	null	False
GO:0030104	"water homeostasis"	0.0105562	-3.99168	3.78275	3.40637	-7.71444	0.817246	0.540725	null	False
GO:0001568	"blood vessel development"	0.111689	0.437016	6.29009	4.43072	-4.13018	0.864713	0.54584	null	False
GO:0001944	"vasculature development"	0.121691	null	null	4.46796	-3.42481	0.864349	0.911215	1568	True
GO:0001525	"angiogenesis"	0.0702808	null	null	4.22955	-3.40894	0.861905	0.953685	1568	True
GO:0042476	"odontogenesis"	0.0169115	0.155847	6.58655	3.61098	-3.88606	0.875108	0.550654	null	False
GO:0032701	"negative regulation of interleukin-18 production"	0.000306577	-5.34073	4.74163	1.87506	-3.2652	0.697066	0.555583	null	False
GO:0048871	"multicellular organismal homeostasis"	0.0596873	-2.52789	3.9088	4.1586	-5.80967	0.741794	0.557842	null	False
GO:0001763	"morphogenesis of a branching structure"	0.0367934	-0.0833693	6.54303	3.94851	-3.09474	0.877216	0.559884	null	False
GO:0042327	"positive regulation of phosphorylation"	0.16776	-5.05361	0.81029	4.60739	-5.02457	0.658328	0.566127	null	False
GO:0043405	"regulation of MAP kinase activity"	0.0291787	null	null	3.84782	-3.76955	0.748972	0.783555	42327	True
GO:0010562	"positive regulation of phosphorus metabolic process"	0.188964	null	null	4.65908	-5.47237	0.658195	0.850425	42327	True
GO:0071900	"regulation of protein serine/threonine kinase activity"	0.13438	null	null	4.51104	-3.10403	0.724316	0.875588	42327	True
GO:0001932	"regulation of protein phosphorylation"	0.288245	null	null	4.84246	-3.72354	0.723518	0.930181	42327	True
GO:0019220	"regulation of phosphate metabolic process"	0.447744	null	null	5.03373	-3.26922	0.726621	0.95648	42327	True
GO:0042325	"regulation of phosphorylation"	0.330814	null	null	4.90228	-3.49485	0.732348	0.968328	42327	True
GO:0001934	"positive regulation of protein phosphorylation"	0.146735	null	null	4.54924	-4.49757	0.651594	0.969364	42327	True
GO:0045937	"positive regulation of phosphate metabolic process"	0.188964	null	null	4.65908	-5.47237	0.656376	0.988728	42327	True
GO:0045682	"regulation of epidermis development"	0.0108669	-6.4773	2.86302	3.41896	-3.25104	0.764076	0.569749	null	False
GO:1905330	"regulation of morphogenesis of an epithelium"	0.0116417	-6.2796	2.84635	3.44886	-3.81531	0.761287	0.57237	null	False
GO:0016045	"detection of bacterium"	0.00239462	1.04798	-6.34525	2.76268	-3.37882	0.90398	0.581253	null	False
GO:0098543	"detection of other organism"	0.00266805	null	null	2.80956	-3.26201	0.908271	0.963977	16045	True
GO:0043588	"skin development"	0.0507427	0.264621	6.35466	4.0881	-4.90658	0.872372	0.588063	null	False
GO:2000106	"regulation of leukocyte apoptotic process"	0.0117328	-5.88763	-4.37947	3.45225	-3.60206	0.810216	0.592098	null	False
GO:0033993	"response to lipid"	0.184319	-0.512441	-7.41991	4.64827	-3.6925	0.903108	0.596139	null	False
GO:0071345	"cellular response to cytokine stimulus"	0.16474	null	null	4.5995	-3.31605	0.897404	0.702942	33993	True
GO:0034097	"response to cytokine"	0.177102	null	null	4.63093	-3.68194	0.903397	0.706969	33993	True
GO:0035458	"cellular response to interferon-beta"	0.00367479	null	null	2.94841	-3.01863	0.919694	0.761129	33993	True
GO:0071310	"cellular response to organic substance"	0.737932	null	null	5.25071	-3.06956	0.886318	0.797009	33993	True
GO:2000027	"regulation of animal organ morphogenesis"	0.0227116	-6.11786	2.52007	3.73902	-3.91721	0.752178	0.59911	null	False
GO:1900147	"regulation of Schwann cell migration"	6.63e-05	0.968628	-1.85833	1.23045	-3.92812	0.782099	0.614106	null	False
GO:1900149	"positive regulation of Schwann cell migration"	3.73e-05	null	null	1	-3.49349	0.735963	0.747136	1900147	True
GO:0001501	"skeletal system development"	0.108392	0.365342	6.48468	4.4177	-3.52288	0.869514	0.616371	null	False
GO:0071639	"positive regulation of monocyte chemotactic protein-1 production"	0.00208804	-5.78327	3.58771	2.70329	-3.06449	0.661811	0.619443	null	False
GO:0033029	"regulation of neutrophil apoptotic process"	0.00101088	-6.32634	-5.1172	2.38917	-3.26043	0.705676	0.620523	null	False
GO:0043163	"cell envelope organization"	0.0752233	5.38667	1.51483	4.25907	-3.40894	0.97589	0.621418	null	False
GO:0002283	"neutrophil activation involved in immune response"	0.00194304	1.12343	-6.88829	2.6721	-3.25649	0.908344	0.621796	null	False
GO:0030656	"regulation of vitamin metabolic process"	0.00270948	-1.21827	-0.522232	2.81624	-3.07727	0.823377	0.630806	null	False
GO:0090287	"regulation of cellular response to growth factor stimulus"	0.0685408	-7.39784	-1.18846	4.21867	-3.11464	0.700673	0.642498	null	False
GO:0002923	"regulation of humoral immune response mediated by circulating immunoglobulin"	0.00215433	-8.10414	-2.56928	2.71684	-4.2161	0.645506	0.646959	null	False
GO:0016101	"diterpenoid metabolic process"	0.0451083	3.43174	3.65072	4.03699	-3.11464	0.986621	0.648223	null	False
GO:0003273	"cell migration involved in endocardial cushion formation"	0.000534439	0.919043	6.08185	2.11394	-3.23359	0.854087	0.650024	null	False
GO:0043410	"positive regulation of MAPK cascade"	0.0897692	-7.16298	-0.170385	4.33584	-6.6968	0.624271	0.655733	null	False
GO:0043408	"regulation of MAPK cascade"	0.132168	null	null	4.50383	-5.76447	0.68529	0.772773	43410	True
GO:0043406	"positive regulation of MAP kinase activity"	0.0169529	null	null	3.61204	-3.6038	0.613853	0.843422	43410	True
GO:1902533	"positive regulation of intracellular signal transduction"	0.205067	null	null	4.6946	-4.85078	0.605306	0.867115	43410	True
GO:0009967	"positive regulation of signal transduction"	0.320307	null	null	4.88826	-3.61439	0.594551	0.945543	43410	True
GO:0008544	"epidermis development"	0.0608805	1.2578	6.30932	4.1672	-4.72584	0.888379	0.657843	null	False
GO:0060537	"muscle tissue development"	0.0630555	null	null	4.18244	-3.21183	0.88812	0.712114	8544	True
GO:1901700	"response to oxygen-containing compound"	0.559073	-0.62889	-7.24536	5.13016	-3.39254	0.902817	0.664323	null	False
GO:0030154	"cell differentiation"	1.18875	1.14481	6.39739	5.45779	-10.1192	0.869613	0.670479	null	False
GO:0042692	"muscle cell differentiation"	0.0587759	null	null	4.15192	-3.20135	0.893236	0.735342	30154	True
GO:0009888	"tissue development"	0.50582	null	null	5.08669	-5.76195	0.881891	0.744674	30154	True
GO:0030855	"epithelial cell differentiation"	0.126782	null	null	4.48576	-6.34679	0.876037	0.786256	30154	True
GO:0009653	"anatomical structure morphogenesis"	0.920416	null	null	5.34668	-8.10846	0.876101	0.793553	30154	True
GO:0048729	"tissue morphogenesis"	0.156413	null	null	4.57697	-5.76955	0.875284	0.801165	30154	True
GO:0048869	"cellular developmental process"	1.20576	null	null	5.46395	-9.51286	0.874461	0.817765	30154	True
GO:0048856	"anatomical structure development"	2.17503	null	null	5.72016	-7.76955	0.870628	0.877677	30154	True
GO:0002009	"morphogenesis of an epithelium"	0.133519	null	null	4.50825	-6.05355	0.87316	0.882442	30154	True
GO:0048731	"system development"	1.41359	null	null	5.53302	-6.9431	0.843377	0.894935	30154	True
GO:0048513	"animal organ development"	0.826881	null	null	5.30014	-4.19518	0.8487	0.904579	30154	True
GO:0007275	"multicellular organism development"	1.56062	null	null	5.57599	-3.32422	0.847876	0.906021	30154	True
GO:0071216	"cellular response to biotic stimulus"	0.0313828	0.559856	-6.45428	3.87944	-3.06601	0.901234	0.674384	null	False
GO:0042475	"odontogenesis of dentin-containing tooth"	0.0113475	0.0499675	6.5893	3.43775	-3.81816	0.877997	0.680444	null	False
GO:0031347	"regulation of defense response"	0.144539	-7.39722	-0.817119	4.54269	-6.75203	0.686744	0.680478	null	False
GO:0090303	"positive regulation of wound healing"	0.0107509	null	null	3.4143	-5.04048	0.667513	0.718132	31347	True
GO:1903034	"regulation of response to wounding"	0.0329074	null	null	3.90004	-4.12494	0.713604	0.773315	31347	True
GO:0050727	"regulation of inflammatory response"	0.0552378	null	null	4.12496	-5.93181	0.691881	0.801842	31347	True
GO:0032103	"positive regulation of response to external stimulus"	0.0832234	null	null	4.30296	-5.33819	0.624187	0.83177	31347	True
GO:0032102	"negative regulation of response to external stimulus"	0.0725553	null	null	4.24339	-3.93181	0.628465	0.847609	31347	True
GO:0031349	"positive regulation of defense response"	0.0553082	null	null	4.12551	-3.27327	0.637125	0.870582	31347	True
GO:1903036	"positive regulation of response to wounding"	0.0123957	null	null	3.47611	-4.27819	0.664991	0.884174	31347	True
GO:0061041	"regulation of wound healing"	0.0261792	null	null	3.80072	-3.61083	0.714685	0.929808	31347	True
GO:0002673	"regulation of acute inflammatory response"	0.00454895	-8.34959	-1.31927	3.041	-6.97881	0.731105	0.680783	null	False
GO:0007165	"signal transduction"	7.21618	-3.43693	-3.09795	6.241	-5.81248	0.624081	0.68277	null	False
GO:0060688	"regulation of morphogenesis of a branching structure"	0.0104029	-6.21278	3.18569	3.40002	-3.4828	0.691874	0.685385	null	False
GO:0045597	"positive regulation of cell differentiation"	0.140122	-6.01887	1.4364	4.52921	-7.55909	0.62792	0.68643	null	False
GO:0045662	"negative regulation of myoblast differentiation"	0.00449095	null	null	3.03543	-3.36754	0.699887	0.703644	45597	True
GO:0045661	"regulation of myoblast differentiation"	0.0109125	null	null	3.42078	-3.42136	0.74834	0.743452	45597	True
GO:1903708	"positive regulation of hemopoiesis"	0.0251104	null	null	3.78262	-3.76195	0.504086	0.814171	45597	True
GO:0051152	"positive regulation of smooth muscle cell differentiation"	0.00162403	-6.76404	2.895	2.59439	-3.0048	0.707216	0.687484	null	False
GO:0010466	"negative regulation of peptidase activity"	0.240241	-3.86852	0.678923	4.76335	-4.5867	0.652242	0.692281	null	False
GO:0048523	"negative regulation of cellular process"	2.12941	null	null	5.71095	-3.57512	0.648512	0.723549	10466	True
GO:0051346	"negative regulation of hydrolase activity"	0.269469	null	null	4.81321	-3.35952	0.763619	0.875498	10466	True
GO:0052547	"regulation of peptidase activity"	0.315941	null	null	4.8823	-3.77211	0.729587	0.910489	10466	True
GO:0045861	"negative regulation of proteolysis"	0.255184	null	null	4.78955	-3.2652	0.664682	0.915174	10466	True
GO:0019730	"antimicrobial humoral response"	0.0111569	0.775649	-6.70102	3.4304	-3.69037	0.868256	0.695782	null	False
GO:0061844	"antimicrobial humoral immune response mediated by antimicrobial peptide"	0.00611084	null	null	3.16909	-3.95078	0.872729	0.820547	19730	True
GO:0009887	"animal organ morphogenesis"	0.233554	0.197036	6.43817	4.75109	-4.38091	0.854253	0.697014	null	False
GO:0048598	"embryonic morphogenesis"	0.157374	null	null	4.57963	-3.24642	0.861609	0.742372	9887	True
GO:0035239	"tube morphogenesis"	0.161902	null	null	4.59195	-3.02411	0.859364	0.744058	9887	True
GO:0048646	"anatomical structure formation involved in morphogenesis"	0.337935	null	null	4.91153	-3.16178	0.877679	0.790658	9887	True
GO:0031620	"regulation of fever generation"	0.00104402	-7.59191	2.32536	2.40312	-3.07212	0.650069	0.698451	null	False
GO:0045747	"positive regulation of Notch signaling pathway"	0.00852203	-7.83884	-0.221805	3.31345	-3.38934	0.671508	0.698799	null	False
GO:0051093	"negative regulation of developmental process"	0.175453	-5.45161	1.88981	4.62686	-4.51286	0.655994	0.69902	null	False
GO:0007159	"leukocyte cell-cell adhesion"	0.00776387	6.07311	-1.45912	3.273	-5.33442	0.97894	0.69947	null	False
