## Supplementary table 5 for "Primary cilia loss promotes reactivation of morphogenesis and cyst-fission through a deregulated TGF*β*-ECM-Integrin axis in polycystic liver disease"

### Sheet: Sheet1
ligand	receptor	ligand.name	receptor.name	origin	destination	interaction.type	LRscore
bis cluster 1.Spp1	bis cluster 1.Itgb1	Spp1	Itgb1	cluster 1	cluster 1	autocrine	0.917855
bis cluster 1.Hbegf	bis cluster 1.Cd9	Hbegf	Cd9	cluster 1	cluster 1	autocrine	0.916548
bis cluster 1.Spp1	bis cluster 1.Itgav	Spp1	Itgav	cluster 1	cluster 1	autocrine	0.888469
bis cluster 1.Thbs1	bis cluster 1.Sdc4	Thbs1	Sdc4	cluster 1	cluster 1	autocrine	0.887227
bis cluster 1.Spp1	bis cluster 1.Itga5	Spp1	Itga5	cluster 1	cluster 1	autocrine	0.875342
bis cluster 1.Apoe	bis cluster 1.Ldlr	Apoe	Ldlr	cluster 1	cluster 1	autocrine	0.873891
bis cluster 1.Ubb	bis cluster 1.Ldlr	Ubb	Ldlr	cluster 1	cluster 1	autocrine	0.87022
bis cluster 1.Ubc	bis cluster 1.Ldlr	Ubc	Ldlr	cluster 1	cluster 1	autocrine	0.868578
bis cluster 1.Hspa8	bis cluster 1.Ldlr	Hspa8	Ldlr	cluster 1	cluster 1	autocrine	0.864704
bis cluster 1.Rps27a	bis cluster 1.Ldlr	Rps27a	Ldlr	cluster 1	cluster 1	autocrine	0.863716
bis cluster 1.Thbs1	bis cluster 1.Itgb1	Thbs1	Itgb1	cluster 1	cluster 1	autocrine	0.856534
bis cluster 1.Spp1	bis cluster 1.Cd44	Spp1	Cd44	cluster 1	cluster 1	autocrine	0.855702
bis cluster 1.Ubb	bis cluster 1.Ripk1	Ubb	Ripk1	cluster 1	cluster 1	autocrine	0.853447
bis cluster 1.Ubc	bis cluster 1.Ripk1	Ubc	Ripk1	cluster 1	cluster 1	autocrine	0.851629
bis cluster 1.Rps27a	bis cluster 1.Ripk1	Rps27a	Ripk1	cluster 1	cluster 1	autocrine	0.84625
bis cluster 1.Vegfa	bis cluster 1.Itgb1	Vegfa	Itgb1	cluster 1	cluster 1	autocrine	0.844273
bis cluster 1.Fn1	bis cluster 1.Plaur	Fn1	Plaur	cluster 1	cluster 1	autocrine	0.841545
bis cluster 1.Vtn	bis cluster 1.Plaur	Vtn	Plaur	cluster 1	cluster 1	autocrine	0.840662
bis cluster 1.Cd14	bis cluster 1.Itgb1	Cd14	Itgb1	cluster 1	cluster 1	autocrine	0.839568
bis cluster 1.C3	bis cluster 1.Cd81	C3	Cd81	cluster 1	cluster 1	autocrine	0.838954
bis cluster 1.Fgg	bis cluster 1.Itgb1	Fgg	Itgb1	cluster 1	cluster 1	autocrine	0.833985
bis cluster 1.Hbegf	bis cluster 1.Cd44	Hbegf	Cd44	cluster 1	cluster 1	autocrine	0.832124
bis cluster 1.Hsp90aa1	bis cluster 1.Fgfr3	Hsp90aa1	Fgfr3	cluster 1	cluster 1	autocrine	0.822637
bis cluster 1.App	bis cluster 1.Cd74	App	Cd74	cluster 1	cluster 1	autocrine	0.822594
bis cluster 1.Ngf	bis cluster 1.Maged1	Ngf	Maged1	cluster 1	cluster 1	autocrine	0.818979
bis cluster 1.Thbs1	bis cluster 1.Cd47	Thbs1	Cd47	cluster 1	cluster 1	autocrine	0.817054
bis cluster 1.Vcam1	bis cluster 1.Ezr	Vcam1	Ezr	cluster 1	cluster 1	autocrine	0.814439
bis cluster 1.Hbegf	bis cluster 1.Cd82	Hbegf	Cd82	cluster 1	cluster 1	autocrine	0.813649
bis cluster 1.Hsp90aa1	bis cluster 1.Egfr	Hsp90aa1	Egfr	cluster 1	cluster 1	autocrine	0.81278
bis cluster 1.Calr	bis cluster 1.Itgav	Calr	Itgav	cluster 1	cluster 1	autocrine	0.810887
bis cluster 1.Fga	bis cluster 1.Plaur	Fga	Plaur	cluster 1	cluster 1	autocrine	0.81024
bis cluster 1.Trf	bis cluster 1.Ldlr	Trf	Ldlr	cluster 1	cluster 1	autocrine	0.810055
bis cluster 1.Timp2	bis cluster 1.Itgb1	Timp2	Itgb1	cluster 1	cluster 1	autocrine	0.809721
bis cluster 1.Vcam1	bis cluster 1.Itgb1	Vcam1	Itgb1	cluster 1	cluster 1	autocrine	0.80896
bis cluster 1.Cdh1	bis cluster 1.Ptprf	Cdh1	Ptprf	cluster 1	cluster 1	autocrine	0.808489
bis cluster 1.Hbegf	bis cluster 1.Egfr	Hbegf	Egfr	cluster 1	cluster 1	autocrine	0.804644
bis cluster 1.Lamc2	bis cluster 1.Itgb1	Lamc2	Itgb1	cluster 1	cluster 1	autocrine	0.804407
bis cluster 1.Ubb	bis cluster 1.Smad3	Ubb	Smad3	cluster 1	cluster 1	autocrine	0.804268
bis cluster 1.Ubc	bis cluster 1.Smad3	Ubc	Smad3	cluster 1	cluster 1	autocrine	0.801981
bis cluster 1.Fn1	bis cluster 1.Itgb1	Fn1	Itgb1	cluster 1	cluster 1	autocrine	0.79971
bis cluster 1.B2m	bis cluster 1.Tfrc	B2m	Tfrc	cluster 1	cluster 1	autocrine	0.799104
bis cluster 1.Vtn	bis cluster 1.Itgb1	Vtn	Itgb1	cluster 1	cluster 1	autocrine	0.79865
bis cluster 1.Ubb	bis cluster 1.Fgfr2	Ubb	Fgfr2	cluster 1	cluster 1	autocrine	0.798107
bis cluster 1.Ubc	bis cluster 1.Fgfr2	Ubc	Fgfr2	cluster 1	cluster 1	autocrine	0.795766
bis cluster 1.Rps27a	bis cluster 1.Smad3	Rps27a	Smad3	cluster 1	cluster 1	autocrine	0.795236
bis cluster 1.Vegfa	bis cluster 1.Itgav	Vegfa	Itgav	cluster 1	cluster 1	autocrine	0.794458
bis cluster 1.Tgm2	bis cluster 1.Sdc4	Tgm2	Sdc4	cluster 1	cluster 1	autocrine	0.792481
bis cluster 1.Mfge8	bis cluster 1.Itgav	Mfge8	Itgav	cluster 1	cluster 1	autocrine	0.791653
bis cluster 1.Calm1	bis cluster 1.Kcnn4	Calm1	Kcnn4	cluster 1	cluster 1	autocrine	0.789666
bis cluster 1.Spp1	bis cluster 1.Itgb5	Spp1	Itgb5	cluster 1	cluster 1	autocrine	0.789366
bis cluster 1.Rps27a	bis cluster 1.Fgfr2	Rps27a	Fgfr2	cluster 1	cluster 1	autocrine	0.788865
bis cluster 1.Thbs1	bis cluster 1.Itga6	Thbs1	Itga6	cluster 1	cluster 1	autocrine	0.78858
bis cluster 1.Ubb	bis cluster 1.Tgfbr1	Ubb	Tgfbr1	cluster 1	cluster 1	autocrine	0.786511
bis cluster 1.Lgals1	bis cluster 1.Itgb1	Lgals1	Itgb1	cluster 1	cluster 1	autocrine	0.78565
bis cluster 1.Cdh1	bis cluster 1.Igf1r	Cdh1	Igf1r	cluster 1	cluster 1	autocrine	0.784858
bis cluster 1.Ubc	bis cluster 1.Tgfbr1	Ubc	Tgfbr1	cluster 1	cluster 1	autocrine	0.784073
bis cluster 1.Hbegf	bis cluster 1.Erbb4	Hbegf	Erbb4	cluster 1	cluster 1	autocrine	0.783117
bis cluster 1.Spp1	bis cluster 1.Itga9	Spp1	Itga9	cluster 1	cluster 1	autocrine	0.782389
bis cluster 1.Fgg	bis cluster 1.Itgav	Fgg	Itgav	cluster 1	cluster 1	autocrine	0.78173
bis cluster 1.Mdk	bis cluster 1.Sdc4	Mdk	Sdc4	cluster 1	cluster 1	autocrine	0.779539
bis cluster 1.Calr	bis cluster 1.Itga3	Calr	Itga3	cluster 1	cluster 1	autocrine	0.778621
bis cluster 1.Thbs1	bis cluster 1.Itga3	Thbs1	Itga3	cluster 1	cluster 1	autocrine	0.777352
bis cluster 1.Rps27a	bis cluster 1.Tgfbr1	Rps27a	Tgfbr1	cluster 1	cluster 1	autocrine	0.776887
bis cluster 1.Calm2	bis cluster 1.Mylk	Calm2	Mylk	cluster 1	cluster 1	autocrine	0.773456
bis cluster 1.Hsp90aa1	bis cluster 1.Cftr	Hsp90aa1	Cftr	cluster 1	cluster 1	autocrine	0.771898
bis cluster 1.Ubb	bis cluster 1.Adrb2	Ubb	Adrb2	cluster 1	cluster 1	autocrine	0.771309
bis cluster 1.Arpc5	bis cluster 1.Ldlr	Arpc5	Ldlr	cluster 1	cluster 1	autocrine	0.769392
bis cluster 1.Ubc	bis cluster 1.Adrb2	Ubc	Adrb2	cluster 1	cluster 1	autocrine	0.768748
bis cluster 1.Lgals3bp	bis cluster 1.Itgb1	Lgals3bp	Itgb1	cluster 1	cluster 1	autocrine	0.767575
bis cluster 1.Calm2	bis cluster 1.Egfr	Calm2	Egfr	cluster 1	cluster 1	autocrine	0.766677
bis cluster 1.Hspa8	bis cluster 1.Adrb2	Hspa8	Adrb2	cluster 1	cluster 1	autocrine	0.762736
bis cluster 1.Fga	bis cluster 1.Itgb1	Fga	Itgb1	cluster 1	cluster 1	autocrine	0.762474
bis cluster 1.Calm1	bis cluster 1.Mylk	Calm1	Mylk	cluster 1	cluster 1	autocrine	0.762259
bis cluster 1.Rps27a	bis cluster 1.Adrb2	Rps27a	Adrb2	cluster 1	cluster 1	autocrine	0.761208
bis cluster 1.Fgg	bis cluster 1.Itga5	Fgg	Itga5	cluster 1	cluster 1	autocrine	0.759442
bis cluster 1.Cd14	bis cluster 1.Ripk1	Cd14	Ripk1	cluster 1	cluster 1	autocrine	0.759247
bis cluster 1.Calm1	bis cluster 1.Egfr	Calm1	Egfr	cluster 1	cluster 1	autocrine	0.755251
bis cluster 1.Cxcl10	bis cluster 1.Sdc4	Cxcl10	Sdc4	cluster 1	cluster 1	autocrine	0.752242
bis cluster 1.Ubb	bis cluster 1.Tgfbr2	Ubb	Tgfbr2	cluster 1	cluster 1	autocrine	0.75133
bis cluster 1.Apoe	bis cluster 1.Scarb1	Apoe	Scarb1	cluster 1	cluster 1	autocrine	0.750804
bis cluster 1.Trf	bis cluster 1.Tfrc	Trf	Tfrc	cluster 1	cluster 1	autocrine	0.750472
bis cluster 1.Cdh1	bis cluster 1.Egfr	Cdh1	Egfr	cluster 1	cluster 1	autocrine	0.750364
bis cluster 1.Ubc	bis cluster 1.Tgfbr2	Ubc	Tgfbr2	cluster 1	cluster 1	autocrine	0.748618
bis cluster 1.Vtn	bis cluster 1.Cd47	Vtn	Cd47	cluster 1	cluster 1	autocrine	0.747929
bis cluster 1.Apoe	bis cluster 1.Sorl1	Apoe	Sorl1	cluster 1	cluster 1	autocrine	0.747309
bis cluster 1.Lamc3	bis cluster 1.Itgb1	Lamc3	Itgb1	cluster 1	cluster 1	autocrine	0.746873
bis cluster 1.Apoe	bis cluster 1.Lrp1	Apoe	Lrp1	cluster 1	cluster 1	autocrine	0.744547
bis cluster 1.Tgm2	bis cluster 1.Itgb1	Tgm2	Itgb1	cluster 1	cluster 1	autocrine	0.743456
bis cluster 1.Rps27a	bis cluster 1.Tgfbr2	Rps27a	Tgfbr2	cluster 1	cluster 1	autocrine	0.740643
bis cluster 1.Fn1	bis cluster 1.Itgav	Fn1	Itgav	cluster 1	cluster 1	autocrine	0.740031
bis cluster 1.Apoe	bis cluster 1.Lrp5	Apoe	Lrp5	cluster 1	cluster 1	autocrine	0.739841
bis cluster 1.Vtn	bis cluster 1.Itgav	Vtn	Itgav	cluster 1	cluster 1	autocrine	0.738758
bis cluster 1.Apoe	bis cluster 1.Vldlr	Apoe	Vldlr	cluster 1	cluster 1	autocrine	0.737976
bis cluster 1.Ngf	bis cluster 1.Sort1	Ngf	Sort1	cluster 1	cluster 1	autocrine	0.737306
bis cluster 1.Cgn	bis cluster 1.F11r	Cgn	F11r	cluster 1	cluster 1	autocrine	0.728695
bis cluster 1.Mdk	bis cluster 1.Itgb1	Mdk	Itgb1	cluster 1	cluster 1	autocrine	0.728505
bis cluster 1.Agrn	bis cluster 1.Itgb1	Agrn	Itgb1	cluster 1	cluster 1	autocrine	0.724687
bis cluster 1.Gnai2	bis cluster 1.Igf1r	Gnai2	Igf1r	cluster 1	cluster 1	autocrine	0.72464
bis cluster 1.Clcf1	bis cluster 1.Il6st	Clcf1	Il6st	cluster 1	cluster 1	autocrine	0.721368
bis cluster 1.Lamc2	bis cluster 1.Itga6	Lamc2	Itga6	cluster 1	cluster 1	autocrine	0.719839
bis cluster 1.Calm1	bis cluster 1.Ptpra	Calm1	Ptpra	cluster 1	cluster 1	autocrine	0.719691
bis cluster 1.Ngf	bis cluster 1.Kidins220	Ngf	Kidins220	cluster 1	cluster 1	autocrine	0.717826
bis cluster 1.Col18a1	bis cluster 1.Itgb1	Col18a1	Itgb1	cluster 1	cluster 1	autocrine	0.717255
bis cluster 1.Actr2	bis cluster 1.Ldlr	Actr2	Ldlr	cluster 1	cluster 1	autocrine	0.716966
bis cluster 1.Lif	bis cluster 1.Il6st	Lif	Il6st	cluster 1	cluster 1	autocrine	0.716765
bis cluster 1.Fn1	bis cluster 1.Itga5	Fn1	Itga5	cluster 1	cluster 1	autocrine	0.715037
bis cluster 1.Cp	bis cluster 1.Slc40a1	Cp	Slc40a1	cluster 1	cluster 1	autocrine	0.714964
bis cluster 1.Fn1	bis cluster 1.Itga6	Fn1	Itga6	cluster 1	cluster 1	autocrine	0.713834
bis cluster 1.Vtn	bis cluster 1.Itga5	Vtn	Itga5	cluster 1	cluster 1	autocrine	0.713689
bis cluster 1.Timp2	bis cluster 1.Itga3	Timp2	Itga3	cluster 1	cluster 1	autocrine	0.713348
bis cluster 1.Angpt1	bis cluster 1.Itgb1	Angpt1	Itgb1	cluster 1	cluster 1	autocrine	0.706885
bis cluster 1.Lamc2	bis cluster 1.Itga3	Lamc2	Itga3	cluster 1	cluster 1	autocrine	0.70632
bis cluster 1.Lama4	bis cluster 1.Itgb1	Lama4	Itgb1	cluster 1	cluster 1	autocrine	0.705124
bis cluster 1.Vegfa	bis cluster 1.Egfr	Vegfa	Egfr	cluster 1	cluster 1	autocrine	0.705095
bis cluster 1.Plg	bis cluster 1.F3	Plg	F3	cluster 1	cluster 1	autocrine	0.700853
bis cluster 1.Fn1	bis cluster 1.Itga3	Fn1	Itga3	cluster 1	cluster 1	autocrine	0.700146
bis cluster 1.Icam1	bis cluster 1.Egfr	Icam1	Egfr	cluster 1	cluster 1	autocrine	0.699996
bis cluster 1.Vtn	bis cluster 1.Itga3	Vtn	Itga3	cluster 1	cluster 1	autocrine	0.698757
bis cluster 1.Fga	bis cluster 1.Itgav	Fga	Itgav	cluster 1	cluster 1	autocrine	0.695918
bis cluster 1.Lrpap1	bis cluster 1.Ldlr	Lrpap1	Ldlr	cluster 1	cluster 1	autocrine	0.693579
bis cluster 1.Col4a5	bis cluster 1.Itgb1	Col4a5	Itgb1	cluster 1	cluster 1	autocrine	0.690404
bis cluster 1.Tnfsf12	bis cluster 1.Tnfrsf12a	Tnfsf12	Tnfrsf12a	cluster 1	cluster 1	autocrine	0.689291
bis cluster 1.Plg	bis cluster 1.Plaur	Plg	Plaur	cluster 1	cluster 1	autocrine	0.688252
bis cluster 1.Cdh1	bis cluster 1.Erbb3	Cdh1	Erbb3	cluster 1	cluster 1	autocrine	0.684927
bis cluster 1.Gnai2	bis cluster 1.Egfr	Gnai2	Egfr	cluster 1	cluster 1	autocrine	0.684373
bis cluster 1.Col4a1	bis cluster 1.Itgb1	Col4a1	Itgb1	cluster 1	cluster 1	autocrine	0.684048
bis cluster 1.Vcam1	bis cluster 1.Msn	Vcam1	Msn	cluster 1	cluster 1	autocrine	0.683142
bis cluster 1.Dsc2	bis cluster 1.Dsg2	Dsc2	Dsg2	cluster 1	cluster 1	autocrine	0.682267
bis cluster 1.Trf	bis cluster 1.Adrb2	Trf	Adrb2	cluster 1	cluster 1	autocrine	0.682044
bis cluster 1.Cgn	bis cluster 1.Ocln	Cgn	Ocln	cluster 1	cluster 1	autocrine	0.682043
bis cluster 1.Lamb2	bis cluster 1.Itgb1	Lamb2	Itgb1	cluster 1	cluster 1	autocrine	0.679701
bis cluster 1.Fn1	bis cluster 1.Cd44	Fn1	Cd44	cluster 1	cluster 1	autocrine	0.679391
bis cluster 1.Thbs1	bis cluster 1.Sdc1	Thbs1	Sdc1	cluster 1	cluster 1	autocrine	0.677686
bis cluster 1.Rtn4	bis cluster 1.Tnfrsf19	Rtn4	Tnfrsf19	cluster 1	cluster 1	autocrine	0.671669
bis cluster 1.Pdgfb	bis cluster 1.Itgav	Pdgfb	Itgav	cluster 1	cluster 1	autocrine	0.671162
bis cluster 1.Fga	bis cluster 1.Itga5	Fga	Itga5	cluster 1	cluster 1	autocrine	0.668582
bis cluster 1.Lamc1	bis cluster 1.Itgb1	Lamc1	Itgb1	cluster 1	cluster 1	autocrine	0.667008
bis cluster 1.Adam9	bis cluster 1.Itgb1	Adam9	Itgb1	cluster 1	cluster 1	autocrine	0.665275
bis cluster 1.App	bis cluster 1.Ncstn	App	Ncstn	cluster 1	cluster 1	autocrine	0.665028
bis cluster 1.Calm2	bis cluster 1.Kcnq1	Calm2	Kcnq1	cluster 1	cluster 1	autocrine	0.664122
bis cluster 1.Hspg2	bis cluster 1.Itgb1	Hspg2	Itgb1	cluster 1	cluster 1	autocrine	0.663267
bis cluster 1.Calm2	bis cluster 1.Insr	Calm2	Insr	cluster 1	cluster 1	autocrine	0.661599
bis cluster 1.Cdh1	bis cluster 1.Lrp5	Cdh1	Lrp5	cluster 1	cluster 1	autocrine	0.659963
bis cluster 1.Lamc2	bis cluster 1.Cd151	Lamc2	Cd151	cluster 1	cluster 1	autocrine	0.659962
bis cluster 1.Gnai2	bis cluster 1.Unc5b	Gnai2	Unc5b	cluster 1	cluster 1	autocrine	0.657229
bis cluster 1.Spint1	bis cluster 1.St14	Spint1	St14	cluster 1	cluster 1	autocrine	0.656478
bis cluster 1.Lama5	bis cluster 1.Itgb1	Lama5	Itgb1	cluster 1	cluster 1	autocrine	0.655363
bis cluster 1.Plau	bis cluster 1.Plaur	Plau	Plaur	cluster 1	cluster 1	autocrine	0.653171
bis cluster 1.App	bis cluster 1.Cav1	App	Cav1	cluster 1	cluster 1	autocrine	0.651388
bis cluster 1.Hsp90b1	bis cluster 1.Lrp1	Hsp90b1	Lrp1	cluster 1	cluster 1	autocrine	0.651037
bis cluster 1.App	bis cluster 1.Slc45a3	App	Slc45a3	cluster 1	cluster 1	autocrine	0.650939
bis cluster 1.Calm1	bis cluster 1.Kcnq1	Calm1	Kcnq1	cluster 1	cluster 1	autocrine	0.649967
bis cluster 1.Sftpd	bis cluster 1.Ly96	Sftpd	Ly96	cluster 1	cluster 1	autocrine	0.649857
bis cluster 1.Gpi1	bis cluster 1.Amfr	Gpi1	Amfr	cluster 1	cluster 1	autocrine	0.649853
bis cluster 1.Fn1	bis cluster 1.Itgb6	Fn1	Itgb6	cluster 1	cluster 1	autocrine	0.649294
bis cluster 1.Fn1	bis cluster 1.Sdc2	Fn1	Sdc2	cluster 1	cluster 1	autocrine	0.648488
bis cluster 1.Lamc3	bis cluster 1.Itga6	Lamc3	Itga6	cluster 1	cluster 1	autocrine	0.648305
bis cluster 1.Vtn	bis cluster 1.Itgb6	Vtn	Itgb6	cluster 1	cluster 1	autocrine	0.647788
bis cluster 1.Calm1	bis cluster 1.Insr	Calm1	Insr	cluster 1	cluster 1	autocrine	0.647394
bis cluster 1.Thbs1	bis cluster 1.Scarb1	Thbs1	Scarb1	cluster 1	cluster 1	autocrine	0.643008
bis cluster 1.Apoc1	bis cluster 1.Vldlr	Apoc1	Vldlr	cluster 1	cluster 1	autocrine	0.640056
bis cluster 1.Apob	bis cluster 1.Lsr	Apob	Lsr	cluster 1	cluster 1	autocrine	0.637526
bis cluster 1.Thbs1	bis cluster 1.Cd36	Thbs1	Cd36	cluster 1	cluster 1	autocrine	0.637242
bis cluster 1.Calr	bis cluster 1.Lrp1	Calr	Lrp1	cluster 1	cluster 1	autocrine	0.637059
bis cluster 1.Vcl	bis cluster 1.Itgb5	Vcl	Itgb5	cluster 1	cluster 1	autocrine	0.636896
bis cluster 1.Vegfa	bis cluster 1.Itga9	Vegfa	Itga9	cluster 1	cluster 1	autocrine	0.635634
bis cluster 1.Thbs1	bis cluster 1.Lrp1	Thbs1	Lrp1	cluster 1	cluster 1	autocrine	0.635358
bis cluster 1.Hsp90aa1	bis cluster 1.Erbb2	Hsp90aa1	Erbb2	cluster 1	cluster 1	autocrine	0.634144
bis cluster 1.Sptan1	bis cluster 1.Ptpra	Sptan1	Ptpra	cluster 1	cluster 1	autocrine	0.634117
bis cluster 1.Lamc3	bis cluster 1.Itga3	Lamc3	Itga3	cluster 1	cluster 1	autocrine	0.633093
bis cluster 1.App	bis cluster 1.Lrp1	App	Lrp1	cluster 1	cluster 1	autocrine	0.631901
bis cluster 1.Lama4	bis cluster 1.Itgav	Lama4	Itgav	cluster 1	cluster 1	autocrine	0.63029
bis cluster 1.Ubb	bis cluster 1.Erbb2	Ubb	Erbb2	cluster 1	cluster 1	autocrine	0.629837
bis cluster 1.Thbs1	bis cluster 1.Lrp5	Thbs1	Lrp5	cluster 1	cluster 1	autocrine	0.629642
bis cluster 1.Icam1	bis cluster 1.Cav1	Icam1	Cav1	cluster 1	cluster 1	autocrine	0.626964
bis cluster 1.Arpc5	bis cluster 1.Adrb2	Arpc5	Adrb2	cluster 1	cluster 1	autocrine	0.626608
bis cluster 1.Ubc	bis cluster 1.Erbb2	Ubc	Erbb2	cluster 1	cluster 1	autocrine	0.626459
bis cluster 1.Mdk	bis cluster 1.Itga6	Mdk	Itga6	cluster 1	cluster 1	autocrine	0.626362
bis cluster 1.Apob	bis cluster 1.Ldlr	Apob	Ldlr	cluster 1	cluster 1	autocrine	0.626336
bis cluster 1.Col4a5	bis cluster 1.Cd47	Col4a5	Cd47	cluster 1	cluster 1	autocrine	0.625211
bis cluster 1.Arf1	bis cluster 1.Insr	Arf1	Insr	cluster 1	cluster 1	autocrine	0.624489
bis cluster 1.Plg	bis cluster 1.Itgb1	Plg	Itgb1	cluster 1	cluster 1	autocrine	0.624027
bis cluster 1.Hbegf	bis cluster 1.Erbb2	Hbegf	Erbb2	cluster 1	cluster 1	autocrine	0.621856
bis cluster 1.Sema5a	bis cluster 1.Met	Sema5a	Met	cluster 1	cluster 1	autocrine	0.619997
bis cluster 1.Calm2	bis cluster 1.Abca1	Calm2	Abca1	cluster 1	cluster 1	autocrine	0.619278
bis cluster 1.Col4a1	bis cluster 1.Cd47	Col4a1	Cd47	cluster 1	cluster 1	autocrine	0.618257
bis cluster 1.Rps27a	bis cluster 1.Erbb2	Rps27a	Erbb2	cluster 1	cluster 1	autocrine	0.616593
bis cluster 1.Efna1	bis cluster 1.Epha2	Efna1	Epha2	cluster 1	cluster 1	autocrine	0.615612
bis cluster 1.Timp1	bis cluster 1.Cd63	Timp1	Cd63	cluster 1	cluster 1	autocrine	0.614967
bis cluster 1.Psap	bis cluster 1.Sort1	Psap	Sort1	cluster 1	cluster 1	autocrine	0.61475
bis cluster 1.Col18a1	bis cluster 1.Itga5	Col18a1	Itga5	cluster 1	cluster 1	autocrine	0.614525
bis cluster 1.Col4a5	bis cluster 1.Itgav	Col4a5	Itgav	cluster 1	cluster 1	autocrine	0.61388
bis cluster 1.Nectin2	bis cluster 1.Nectin3	Nectin2	Nectin3	cluster 1	cluster 1	autocrine	0.610266
bis cluster 1.C3	bis cluster 1.Lrp1	C3	Lrp1	cluster 1	cluster 1	autocrine	0.609841
bis cluster 1.Gnai2	bis cluster 1.Cav1	Gnai2	Cav1	cluster 1	cluster 1	autocrine	0.609659
bis cluster 1.Col4a1	bis cluster 1.Itgav	Col4a1	Itgav	cluster 1	cluster 1	autocrine	0.606847
bis cluster 1.Efemp1	bis cluster 1.Egfr	Efemp1	Egfr	cluster 1	cluster 1	autocrine	0.605523
bis cluster 1.Calm1	bis cluster 1.Abca1	Calm1	Abca1	cluster 1	cluster 1	autocrine	0.604359
bis cluster 1.Angpt1	bis cluster 1.Itga5	Angpt1	Itga5	cluster 1	cluster 1	autocrine	0.602476
bis cluster 1.Arf1	bis cluster 1.Pld2	Arf1	Pld2	cluster 1	cluster 1	autocrine	0.600531
bis cluster 1.Lama4	bis cluster 1.Itga6	Lama4	Itga6	cluster 1	cluster 1	autocrine	0.599026
bis cluster 1.Col18a1	bis cluster 1.Itga3	Col18a1	Itga3	cluster 1	cluster 1	autocrine	0.59734
bis cluster 1.Fn1	bis cluster 1.Itgb8	Fn1	Itgb8	cluster 1	cluster 1	autocrine	0.589604
bis cluster 1.Clcf1	bis cluster 1.Lifr	Clcf1	Lifr	cluster 1	cluster 1	autocrine	0.588571
bis cluster 1.Lamc1	bis cluster 1.Itgav	Lamc1	Itgav	cluster 1	cluster 1	autocrine	0.588151
bis cluster 1.Vtn	bis cluster 1.Itgb8	Vtn	Itgb8	cluster 1	cluster 1	autocrine	0.588004
bis cluster 1.Adam9	bis cluster 1.Itgav	Adam9	Itgav	cluster 1	cluster 1	autocrine	0.586262
bis cluster 1.Lamc2	bis cluster 1.Itgb4	Lamc2	Itgb4	cluster 1	cluster 1	autocrine	0.586229
bis cluster 1.Adam17	bis cluster 1.Itgb1	Adam17	Itgb1	cluster 1	cluster 1	autocrine	0.586178
bis cluster 1.Plau	bis cluster 1.Itgb1	Plau	Itgb1	cluster 1	cluster 1	autocrine	0.586066
bis cluster 1.Lama4	bis cluster 1.Itga3	Lama4	Itga3	cluster 1	cluster 1	autocrine	0.583054
bis cluster 1.Lif	bis cluster 1.Lifr	Lif	Lifr	cluster 1	cluster 1	autocrine	0.583041
bis cluster 1.Pkm	bis cluster 1.Cd44	Pkm	Cd44	cluster 1	cluster 1	autocrine	0.582874
bis cluster 1.Mapk1	bis cluster 1.Fgfr2	Mapk1	Fgfr2	cluster 1	cluster 1	autocrine	0.579965
bis cluster 1.Apob	bis cluster 1.Lrp6	Apob	Lrp6	cluster 1	cluster 1	autocrine	0.579929
bis cluster 1.Tgfb2	bis cluster 1.Tgfbr1	Tgfb2	Tgfbr1	cluster 1	cluster 1	autocrine	0.579868
bis cluster 1.Lgals8	bis cluster 1.Itga3	Lgals8	Itga3	cluster 1	cluster 1	autocrine	0.577824
bis cluster 1.Nucb2	bis cluster 1.Erap1	Nucb2	Erap1	cluster 1	cluster 1	autocrine	0.577281
bis cluster 1.Vcam1	bis cluster 1.Itga9	Vcam1	Itga9	cluster 1	cluster 1	autocrine	0.576729
bis cluster 1.App	bis cluster 1.Tnfrsf21	App	Tnfrsf21	cluster 1	cluster 1	autocrine	0.576641
bis cluster 1.Fn1	bis cluster 1.Tmprss6	Fn1	Tmprss6	cluster 1	cluster 1	autocrine	0.575579
bis cluster 1.Arf1	bis cluster 1.Chrm3	Arf1	Chrm3	cluster 1	cluster 1	autocrine	0.575322
bis cluster 1.Fgb	bis cluster 1.Itgb1	Fgb	Itgb1	cluster 1	cluster 1	autocrine	0.570971
bis cluster 1.Inhba	bis cluster 1.Smad3	Inhba	Smad3	cluster 1	cluster 1	autocrine	0.57097
bis cluster 1.Vtn	bis cluster 1.Itgb5	Vtn	Itgb5	cluster 1	cluster 1	autocrine	0.570879
bis cluster 1.Fgf12	bis cluster 1.Fgfr1	Fgf12	Fgfr1	cluster 1	cluster 1	autocrine	0.570069
bis cluster 1.Calm2	bis cluster 1.Plpp6	Calm2	Plpp6	cluster 1	cluster 1	autocrine	0.569658
bis cluster 1.Cdh1	bis cluster 1.Ptprm	Cdh1	Ptprm	cluster 1	cluster 1	autocrine	0.56394
bis cluster 1.Calm1	bis cluster 1.Sctr	Calm1	Sctr	cluster 1	cluster 1	autocrine	0.563842
bis cluster 1.Hras	bis cluster 1.Sdc2	Hras	Sdc2	cluster 1	cluster 1	autocrine	0.563649
bis cluster 1.Fn1	bis cluster 1.Itga9	Fn1	Itga9	cluster 1	cluster 1	autocrine	0.562319
bis cluster 1.Ubb	bis cluster 1.Tlr4	Ubb	Tlr4	cluster 1	cluster 1	autocrine	0.561109
bis cluster 1.Actr2	bis cluster 1.Adrb2	Actr2	Adrb2	cluster 1	cluster 1	autocrine	0.560274
bis cluster 1.Calm3	bis cluster 1.Mylk	Calm3	Mylk	cluster 1	cluster 1	autocrine	0.557547
bis cluster 1.Ubc	bis cluster 1.Tlr4	Ubc	Tlr4	cluster 1	cluster 1	autocrine	0.557545
bis cluster 1.Lamc1	bis cluster 1.Itga6	Lamc1	Itga6	cluster 1	cluster 1	autocrine	0.555835
bis cluster 1.Serpine1	bis cluster 1.Plaur	Serpine1	Plaur	cluster 1	cluster 1	autocrine	0.554664
bis cluster 1.Psap	bis cluster 1.Lrp1	Psap	Lrp1	cluster 1	cluster 1	autocrine	0.554561
bis cluster 1.Calm1	bis cluster 1.Plpp6	Calm1	Plpp6	cluster 1	cluster 1	autocrine	0.554195
bis cluster 1.Adam9	bis cluster 1.Itga6	Adam9	Itga6	cluster 1	cluster 1	autocrine	0.55391
bis cluster 1.Lamb2	bis cluster 1.Itga3	Lamb2	Itga3	cluster 1	cluster 1	autocrine	0.553767
bis cluster 1.Rtn4	bis cluster 1.Rtn4rl1	Rtn4	Rtn4rl1	cluster 1	cluster 1	autocrine	0.553574
bis cluster 1.Tln1	bis cluster 1.Itgb5	Tln1	Itgb5	cluster 1	cluster 1	autocrine	0.550671
bis cluster 1.Lrpap1	bis cluster 1.Sort1	Lrpap1	Sort1	cluster 1	cluster 1	autocrine	0.549596
bis cluster 1.Calm3	bis cluster 1.Egfr	Calm3	Egfr	cluster 1	cluster 1	autocrine	0.548082
bis cluster 1.Rps27a	bis cluster 1.Tlr4	Rps27a	Tlr4	cluster 1	cluster 1	autocrine	0.547175
bis cluster 1.Jag1	bis cluster 1.Notch2	Jag1	Notch2	cluster 1	cluster 1	autocrine	0.54651
bis cluster 1.Adam15	bis cluster 1.Itgb1	Adam15	Itgb1	cluster 1	cluster 1	autocrine	0.54488
bis cluster 1.Lama5	bis cluster 1.Itga6	Lama5	Itga6	cluster 1	cluster 1	autocrine	0.542965
bis cluster 1.Timp3	bis cluster 1.Adam17	Timp3	Adam17	cluster 1	cluster 1	autocrine	0.54202
bis cluster 1.Hsp90b1	bis cluster 1.Tlr2	Hsp90b1	Tlr2	cluster 1	cluster 1	autocrine	0.541858
bis cluster 1.B2m	bis cluster 1.Hfe	B2m	Hfe	cluster 1	cluster 1	autocrine	0.540977
bis cluster 1.Lamc1	bis cluster 1.Itga3	Lamc1	Itga3	cluster 1	cluster 1	autocrine	0.539466
bis cluster 1.Dusp18	bis cluster 1.Itgb1	Dusp18	Itgb1	cluster 1	cluster 1	autocrine	0.539316
bis cluster 1.Adam9	bis cluster 1.Itga3	Adam9	Itga3	cluster 1	cluster 1	autocrine	0.537529
bis cluster 1.Serpina1c	bis cluster 1.Lrp1	Serpina1c	Lrp1	cluster 1	cluster 1	autocrine	0.536491
bis cluster 1.Lamb1	bis cluster 1.Itgb1	Lamb1	Itgb1	cluster 1	cluster 1	autocrine	0.535393
bis cluster 1.Tgfb2	bis cluster 1.Acvr1	Tgfb2	Acvr1	cluster 1	cluster 1	autocrine	0.535336
bis cluster 1.Il1rn	bis cluster 1.Il1r1	Il1rn	Il1r1	cluster 1	cluster 1	autocrine	0.53488
bis cluster 1.Rtn4	bis cluster 1.Gjb2	Rtn4	Gjb2	cluster 1	cluster 1	autocrine	0.53414
bis cluster 1.Tgfb2	bis cluster 1.Tgfbr2	Tgfb2	Tgfbr2	cluster 1	cluster 1	autocrine	0.530943
bis cluster 1.Hsp90b1	bis cluster 1.Erbb2	Hsp90b1	Erbb2	cluster 1	cluster 1	autocrine	0.529537
bis cluster 1.Gnas	bis cluster 1.Adora1	Gnas	Adora1	cluster 1	cluster 1	autocrine	0.527713
bis cluster 1.Lama5	bis cluster 1.Itga3	Lama5	Itga3	cluster 1	cluster 1	autocrine	0.526526
bis cluster 1.Lama5	bis cluster 1.Bcam	Lama5	Bcam	cluster 1	cluster 1	autocrine	0.524285
bis cluster 1.Tfpi	bis cluster 1.F3	Tfpi	F3	cluster 1	cluster 1	autocrine	0.523397
bis cluster 1.Vegfa	bis cluster 1.Sirpa	Vegfa	Sirpa	cluster 1	cluster 1	autocrine	0.5229
bis cluster 1.Cgn	bis cluster 1.Tgfbr1	Cgn	Tgfbr1	cluster 1	cluster 1	autocrine	0.520703
bis cluster 1.Bmp6	bis cluster 1.Bmpr1a	Bmp6	Bmpr1a	cluster 1	cluster 1	autocrine	0.520331
bis cluster 1.Apoa2	bis cluster 1.Ldlr	Apoa2	Ldlr	cluster 1	cluster 1	autocrine	0.516173
bis cluster 1.Mmp7	bis cluster 1.Cd44	Mmp7	Cd44	cluster 1	cluster 1	autocrine	0.516126
bis cluster 1.Bgn	bis cluster 1.Ly96	Bgn	Ly96	cluster 1	cluster 1	autocrine	0.512943
bis cluster 1.Cxcl12	bis cluster 1.Sdc4	Cxcl12	Sdc4	cluster 1	cluster 1	autocrine	0.512755
bis cluster 1.Igf1	bis cluster 1.Igf1r	Igf1	Igf1r	cluster 1	cluster 1	autocrine	0.51266
bis cluster 1.Sema6a	bis cluster 1.Plxna2	Sema6a	Plxna2	cluster 1	cluster 1	autocrine	0.511382
bis cluster 1.Reln	bis cluster 1.Itgb1	Reln	Itgb1	cluster 1	cluster 1	autocrine	0.510128
bis cluster 1.Tfpi	bis cluster 1.Sdc4	Tfpi	Sdc4	cluster 1	cluster 1	autocrine	0.506225
bis cluster 1.Fabp5	bis cluster 1.Rxra	Fabp5	Rxra	cluster 1	cluster 1	autocrine	0.506145
bis cluster 1.Lamc3	bis cluster 1.Itgb4	Lamc3	Itgb4	cluster 1	cluster 1	autocrine	0.504083
bis cluster 1.Tgm2	bis cluster 1.Adgrg1	Tgm2	Adgrg1	cluster 1	cluster 1	autocrine	0.503753
bis cluster 1.Btc	bis cluster 1.Egfr	Btc	Egfr	cluster 1	cluster 1	autocrine	0.503138
bis cluster 1.Bmp6	bis cluster 1.Bmpr2	Bmp6	Bmpr2	cluster 1	cluster 1	autocrine	0.503053
bis cluster 1.Plau	bis cluster 1.Itgav	Plau	Itgav	cluster 1	cluster 1	autocrine	0.502342
bis cluster 1.Tgfb3	bis cluster 1.Itgb1	Tgfb3	Itgb1	cluster 1	cluster 1	autocrine	0.502331
bis cluster 1.Cdh1	bis cluster 1.Cdh2	Cdh1	Cdh2	cluster 1	cluster 1	autocrine	0.501179
bis cluster 1.Bdnf	bis cluster 1.Ddr1	Bdnf	Ddr1	cluster 1	cluster 1	autocrine	0.50024
