## Supplementary table 6 for "Primary cilia loss promotes reactivation of morphogenesis and cyst-fission through a deregulated TGF*β*-ECM-Integrin axis in polycystic liver disease"

### Sheet: Sheet1
ligand	receptor	ligand.name	receptor.name	origin	destination	interaction.type	LRscore
bis cluster 2.Vcam1	bis cluster 2.Ezr	Vcam1	Ezr	cluster 2	cluster 2	autocrine	0.913454
bis cluster 2.Spp1	bis cluster 2.Itgb1	Spp1	Itgb1	cluster 2	cluster 2	autocrine	0.91151
bis cluster 2.Spp1	bis cluster 2.Itgav	Spp1	Itgav	cluster 2	cluster 2	autocrine	0.907791
bis cluster 2.Spp1	bis cluster 2.Cd44	Spp1	Cd44	cluster 2	cluster 2	autocrine	0.907526
bis cluster 2.Vcam1	bis cluster 2.Itgb1	Vcam1	Itgb1	cluster 2	cluster 2	autocrine	0.900069
bis cluster 2.Hbegf	bis cluster 2.Cd9	Hbegf	Cd9	cluster 2	cluster 2	autocrine	0.898218
bis cluster 2.Cd14	bis cluster 2.Itgb1	Cd14	Itgb1	cluster 2	cluster 2	autocrine	0.882065
bis cluster 2.Hbegf	bis cluster 2.Cd44	Hbegf	Cd44	cluster 2	cluster 2	autocrine	0.871852
bis cluster 2.Ubb	bis cluster 2.Smad3	Ubb	Smad3	cluster 2	cluster 2	autocrine	0.869947
bis cluster 2.Calm1	bis cluster 2.Kcnn4	Calm1	Kcnn4	cluster 2	cluster 2	autocrine	0.869761
bis cluster 2.App	bis cluster 2.Cd74	App	Cd74	cluster 2	cluster 2	autocrine	0.864261
bis cluster 2.C3	bis cluster 2.Cd81	C3	Cd81	cluster 2	cluster 2	autocrine	0.863846
bis cluster 2.Rps27a	bis cluster 2.Smad3	Rps27a	Smad3	cluster 2	cluster 2	autocrine	0.863144
bis cluster 2.Fn1	bis cluster 2.Plaur	Fn1	Plaur	cluster 2	cluster 2	autocrine	0.8625
bis cluster 2.Mfge8	bis cluster 2.Itgav	Mfge8	Itgav	cluster 2	cluster 2	autocrine	0.856472
bis cluster 2.Spp1	bis cluster 2.Itga5	Spp1	Itga5	cluster 2	cluster 2	autocrine	0.855751
bis cluster 2.Ubc	bis cluster 2.Smad3	Ubc	Smad3	cluster 2	cluster 2	autocrine	0.853878
bis cluster 2.Plau	bis cluster 2.Plaur	Plau	Plaur	cluster 2	cluster 2	autocrine	0.845999
bis cluster 2.Calr	bis cluster 2.Itgav	Calr	Itgav	cluster 2	cluster 2	autocrine	0.845262
bis cluster 2.Vegfa	bis cluster 2.Itgb1	Vegfa	Itgb1	cluster 2	cluster 2	autocrine	0.841505
bis cluster 2.Vegfa	bis cluster 2.Itgav	Vegfa	Itgav	cluster 2	cluster 2	autocrine	0.835376
bis cluster 2.Timp2	bis cluster 2.Itgb1	Timp2	Itgb1	cluster 2	cluster 2	autocrine	0.832211
bis cluster 2.Pdgfb	bis cluster 2.Itgav	Pdgfb	Itgav	cluster 2	cluster 2	autocrine	0.82895
bis cluster 2.Ubb	bis cluster 2.Tgfbr2	Ubb	Tgfbr2	cluster 2	cluster 2	autocrine	0.828595
bis cluster 2.Vcam1	bis cluster 2.Msn	Vcam1	Msn	cluster 2	cluster 2	autocrine	0.827457
bis cluster 2.Ubb	bis cluster 2.Ripk1	Ubb	Ripk1	cluster 2	cluster 2	autocrine	0.82701
bis cluster 2.Hbegf	bis cluster 2.Cd82	Hbegf	Cd82	cluster 2	cluster 2	autocrine	0.826316
bis cluster 2.Calr	bis cluster 2.Itga3	Calr	Itga3	cluster 2	cluster 2	autocrine	0.825247
bis cluster 2.Ubb	bis cluster 2.Ldlr	Ubb	Ldlr	cluster 2	cluster 2	autocrine	0.821128
bis cluster 2.Rps27a	bis cluster 2.Tgfbr2	Rps27a	Tgfbr2	cluster 2	cluster 2	autocrine	0.820075
bis cluster 2.Fn1	bis cluster 2.Itgb1	Fn1	Itgb1	cluster 2	cluster 2	autocrine	0.819217
bis cluster 2.Rps27a	bis cluster 2.Ripk1	Rps27a	Ripk1	cluster 2	cluster 2	autocrine	0.818429
bis cluster 2.Tgm2	bis cluster 2.Sdc4	Tgm2	Sdc4	cluster 2	cluster 2	autocrine	0.816986
bis cluster 2.Cdh1	bis cluster 2.Ptprf	Cdh1	Ptprf	cluster 2	cluster 2	autocrine	0.814856
bis cluster 2.Fn1	bis cluster 2.Itgav	Fn1	Itgav	cluster 2	cluster 2	autocrine	0.812419
bis cluster 2.Rps27a	bis cluster 2.Ldlr	Rps27a	Ldlr	cluster 2	cluster 2	autocrine	0.812322
bis cluster 2.Fn1	bis cluster 2.Cd44	Fn1	Cd44	cluster 2	cluster 2	autocrine	0.811935
bis cluster 2.Mdk	bis cluster 2.Sdc4	Mdk	Sdc4	cluster 2	cluster 2	autocrine	0.810481
bis cluster 2.Ubc	bis cluster 2.Tgfbr2	Ubc	Tgfbr2	cluster 2	cluster 2	autocrine	0.808541
bis cluster 2.Ubc	bis cluster 2.Ripk1	Ubc	Ripk1	cluster 2	cluster 2	autocrine	0.806814
bis cluster 2.Cd14	bis cluster 2.Ripk1	Cd14	Ripk1	cluster 2	cluster 2	autocrine	0.806646
bis cluster 2.Lgals1	bis cluster 2.Itgb1	Lgals1	Itgb1	cluster 2	cluster 2	autocrine	0.805737
bis cluster 2.Lamc2	bis cluster 2.Itgb1	Lamc2	Itgb1	cluster 2	cluster 2	autocrine	0.804559
bis cluster 2.Timp2	bis cluster 2.Itga3	Timp2	Itga3	cluster 2	cluster 2	autocrine	0.803849
bis cluster 2.Agrn	bis cluster 2.Itgb1	Agrn	Itgb1	cluster 2	cluster 2	autocrine	0.803625
bis cluster 2.Ubb	bis cluster 2.Tgfbr1	Ubb	Tgfbr1	cluster 2	cluster 2	autocrine	0.801388
bis cluster 2.Ubc	bis cluster 2.Ldlr	Ubc	Ldlr	cluster 2	cluster 2	autocrine	0.800411
bis cluster 2.Cxcl10	bis cluster 2.Sdc4	Cxcl10	Sdc4	cluster 2	cluster 2	autocrine	0.800235
bis cluster 2.Apoe	bis cluster 2.Ldlr	Apoe	Ldlr	cluster 2	cluster 2	autocrine	0.799361
bis cluster 2.Spp1	bis cluster 2.Itgb5	Spp1	Itgb5	cluster 2	cluster 2	autocrine	0.799116
bis cluster 2.Plau	bis cluster 2.Itgb1	Plau	Itgb1	cluster 2	cluster 2	autocrine	0.798734
bis cluster 2.Fn1	bis cluster 2.Itga2	Fn1	Itga2	cluster 2	cluster 2	autocrine	0.798713
bis cluster 2.Col18a1	bis cluster 2.Itgb1	Col18a1	Itgb1	cluster 2	cluster 2	autocrine	0.797902
bis cluster 2.Hspa8	bis cluster 2.Ldlr	Hspa8	Ldlr	cluster 2	cluster 2	autocrine	0.797535
bis cluster 2.Cdh1	bis cluster 2.Igf1r	Cdh1	Igf1r	cluster 2	cluster 2	autocrine	0.795679
bis cluster 2.Thbs1	bis cluster 2.Sdc4	Thbs1	Sdc4	cluster 2	cluster 2	autocrine	0.791955
bis cluster 2.Rps27a	bis cluster 2.Tgfbr1	Rps27a	Tgfbr1	cluster 2	cluster 2	autocrine	0.791856
bis cluster 2.Plau	bis cluster 2.Itgav	Plau	Itgav	cluster 2	cluster 2	autocrine	0.791362
bis cluster 2.Fn1	bis cluster 2.Itga3	Fn1	Itga3	cluster 2	cluster 2	autocrine	0.789215
bis cluster 2.Lama5	bis cluster 2.Itgb1	Lama5	Itgb1	cluster 2	cluster 2	autocrine	0.788225
bis cluster 2.Lamc2	bis cluster 2.Itga2	Lamc2	Itga2	cluster 2	cluster 2	autocrine	0.782833
bis cluster 2.Cgn	bis cluster 2.F11r	Cgn	F11r	cluster 2	cluster 2	autocrine	0.782192
bis cluster 2.Spint1	bis cluster 2.St14	Spint1	St14	cluster 2	cluster 2	autocrine	0.782189
bis cluster 2.Hspg2	bis cluster 2.Itgb1	Hspg2	Itgb1	cluster 2	cluster 2	autocrine	0.78147
bis cluster 2.Ubc	bis cluster 2.Tgfbr1	Ubc	Tgfbr1	cluster 2	cluster 2	autocrine	0.779
bis cluster 2.Ubb	bis cluster 2.Fgfr2	Ubb	Fgfr2	cluster 2	cluster 2	autocrine	0.776784
bis cluster 2.Gnai2	bis cluster 2.Igf1r	Gnai2	Igf1r	cluster 2	cluster 2	autocrine	0.775699
bis cluster 2.Tgm2	bis cluster 2.Itgb1	Tgm2	Itgb1	cluster 2	cluster 2	autocrine	0.773009
bis cluster 2.Lamc2	bis cluster 2.Itga3	Lamc2	Itga3	cluster 2	cluster 2	autocrine	0.772799
bis cluster 2.Hsp90aa1	bis cluster 2.Egfr	Hsp90aa1	Egfr	cluster 2	cluster 2	autocrine	0.771725
bis cluster 2.Fn1	bis cluster 2.Itgb6	Fn1	Itgb6	cluster 2	cluster 2	autocrine	0.768996
bis cluster 2.Hbegf	bis cluster 2.Egfr	Hbegf	Egfr	cluster 2	cluster 2	autocrine	0.768816
bis cluster 2.Rps27a	bis cluster 2.Fgfr2	Rps27a	Fgfr2	cluster 2	cluster 2	autocrine	0.766415
bis cluster 2.Plau	bis cluster 2.Itga3	Plau	Itga3	cluster 2	cluster 2	autocrine	0.766302
bis cluster 2.Col4a1	bis cluster 2.Itgb1	Col4a1	Itgb1	cluster 2	cluster 2	autocrine	0.765764
bis cluster 2.Mdk	bis cluster 2.Itgb1	Mdk	Itgb1	cluster 2	cluster 2	autocrine	0.76539
bis cluster 2.Col18a1	bis cluster 2.Itga3	Col18a1	Itga3	cluster 2	cluster 2	autocrine	0.765376
bis cluster 2.Lama5	bis cluster 2.Itga2	Lama5	Itga2	cluster 2	cluster 2	autocrine	0.765213
bis cluster 2.Calm2	bis cluster 2.Egfr	Calm2	Egfr	cluster 2	cluster 2	autocrine	0.764477
bis cluster 2.Lif	bis cluster 2.Il6st	Lif	Il6st	cluster 2	cluster 2	autocrine	0.763477
bis cluster 2.Lama5	bis cluster 2.Bcam	Lama5	Bcam	cluster 2	cluster 2	autocrine	0.762695
bis cluster 2.Col4a1	bis cluster 2.Cd47	Col4a1	Cd47	cluster 2	cluster 2	autocrine	0.762102
bis cluster 2.Calm1	bis cluster 2.Egfr	Calm1	Egfr	cluster 2	cluster 2	autocrine	0.760183
bis cluster 2.Hspg2	bis cluster 2.Itga2	Hspg2	Itga2	cluster 2	cluster 2	autocrine	0.757949
bis cluster 2.Icam1	bis cluster 2.Egfr	Icam1	Egfr	cluster 2	cluster 2	autocrine	0.757609
bis cluster 2.Col4a1	bis cluster 2.Itgav	Col4a1	Itgav	cluster 2	cluster 2	autocrine	0.75755
bis cluster 2.Plau	bis cluster 2.St14	Plau	St14	cluster 2	cluster 2	autocrine	0.757508
bis cluster 2.Calm2	bis cluster 2.Kcnq1	Calm2	Kcnq1	cluster 2	cluster 2	autocrine	0.755982
bis cluster 2.Hsp90aa1	bis cluster 2.Fgfr3	Hsp90aa1	Fgfr3	cluster 2	cluster 2	autocrine	0.75582
bis cluster 2.Lama5	bis cluster 2.Itga3	Lama5	Itga3	cluster 2	cluster 2	autocrine	0.75462
bis cluster 2.Calm2	bis cluster 2.Mylk	Calm2	Mylk	cluster 2	cluster 2	autocrine	0.75266
bis cluster 2.Ubc	bis cluster 2.Fgfr2	Ubc	Fgfr2	cluster 2	cluster 2	autocrine	0.752479
bis cluster 2.Calm1	bis cluster 2.Kcnq1	Calm1	Kcnq1	cluster 2	cluster 2	autocrine	0.751584
bis cluster 2.Calm1	bis cluster 2.Mylk	Calm1	Mylk	cluster 2	cluster 2	autocrine	0.748222
bis cluster 2.B2m	bis cluster 2.Tfrc	B2m	Tfrc	cluster 2	cluster 2	autocrine	0.747964
bis cluster 2.Thbs1	bis cluster 2.Itgb1	Thbs1	Itgb1	cluster 2	cluster 2	autocrine	0.743849
bis cluster 2.Lamc1	bis cluster 2.Itgb1	Lamc1	Itgb1	cluster 2	cluster 2	autocrine	0.743753
bis cluster 2.Cdh1	bis cluster 2.Egfr	Cdh1	Egfr	cluster 2	cluster 2	autocrine	0.742233
bis cluster 2.Ubb	bis cluster 2.Tlr4	Ubb	Tlr4	cluster 2	cluster 2	autocrine	0.742118
bis cluster 2.Pkm	bis cluster 2.Cd44	Pkm	Cd44	cluster 2	cluster 2	autocrine	0.741308
bis cluster 2.Col4a1	bis cluster 2.Itga2	Col4a1	Itga2	cluster 2	cluster 2	autocrine	0.741113
bis cluster 2.Thbs1	bis cluster 2.Cd47	Thbs1	Cd47	cluster 2	cluster 2	autocrine	0.739962
bis cluster 2.Hsp90aa1	bis cluster 2.Cftr	Hsp90aa1	Cftr	cluster 2	cluster 2	autocrine	0.739439
bis cluster 2.Ngf	bis cluster 2.Maged1	Ngf	Maged1	cluster 2	cluster 2	autocrine	0.738306
bis cluster 2.Lamc1	bis cluster 2.Itgav	Lamc1	Itgav	cluster 2	cluster 2	autocrine	0.735035
bis cluster 2.Gnai2	bis cluster 2.Unc5b	Gnai2	Unc5b	cluster 2	cluster 2	autocrine	0.733572
bis cluster 2.Calm1	bis cluster 2.Ptpra	Calm1	Ptpra	cluster 2	cluster 2	autocrine	0.733336
bis cluster 2.Arpc5	bis cluster 2.Ldlr	Arpc5	Ldlr	cluster 2	cluster 2	autocrine	0.732778
bis cluster 2.Rps27a	bis cluster 2.Tlr4	Rps27a	Tlr4	cluster 2	cluster 2	autocrine	0.730697
bis cluster 2.Inhba	bis cluster 2.Smad3	Inhba	Smad3	cluster 2	cluster 2	autocrine	0.730437
bis cluster 2.Lamb3	bis cluster 2.Itgb1	Lamb3	Itgb1	cluster 2	cluster 2	autocrine	0.728099
bis cluster 2.Lamc2	bis cluster 2.Cd151	Lamc2	Cd151	cluster 2	cluster 2	autocrine	0.726945
bis cluster 2.Hbegf	bis cluster 2.Erbb4	Hbegf	Erbb4	cluster 2	cluster 2	autocrine	0.726269
bis cluster 2.Icam1	bis cluster 2.Cav1	Icam1	Cav1	cluster 2	cluster 2	autocrine	0.725451
bis cluster 2.Cgn	bis cluster 2.Ocln	Cgn	Ocln	cluster 2	cluster 2	autocrine	0.724978
bis cluster 2.Fn1	bis cluster 2.Itga6	Fn1	Itga6	cluster 2	cluster 2	autocrine	0.724284
bis cluster 2.Fn1	bis cluster 2.Itga5	Fn1	Itga5	cluster 2	cluster 2	autocrine	0.722978
bis cluster 2.Apoe	bis cluster 2.Vldlr	Apoe	Vldlr	cluster 2	cluster 2	autocrine	0.721707
bis cluster 2.Lgals3bp	bis cluster 2.Itgb1	Lgals3bp	Itgb1	cluster 2	cluster 2	autocrine	0.719123
bis cluster 2.Gnai2	bis cluster 2.Egfr	Gnai2	Egfr	cluster 2	cluster 2	autocrine	0.718874
bis cluster 2.Lamc1	bis cluster 2.Itga2	Lamc1	Itga2	cluster 2	cluster 2	autocrine	0.71764
bis cluster 2.Ubc	bis cluster 2.Tlr4	Ubc	Tlr4	cluster 2	cluster 2	autocrine	0.715421
bis cluster 2.Cd14	bis cluster 2.Tlr4	Cd14	Tlr4	cluster 2	cluster 2	autocrine	0.715201
bis cluster 2.Mmp7	bis cluster 2.Cd44	Mmp7	Cd44	cluster 2	cluster 2	autocrine	0.713689
bis cluster 2.Tgfb2	bis cluster 2.Tgfbr2	Tgfb2	Tgfbr2	cluster 2	cluster 2	autocrine	0.712672
bis cluster 2.Vegfa	bis cluster 2.Egfr	Vegfa	Egfr	cluster 2	cluster 2	autocrine	0.712028
bis cluster 2.Timp1	bis cluster 2.Cd63	Timp1	Cd63	cluster 2	cluster 2	autocrine	0.710658
bis cluster 2.Hsp90b1	bis cluster 2.Tlr2	Hsp90b1	Tlr2	cluster 2	cluster 2	autocrine	0.710624
bis cluster 2.Lgals8	bis cluster 2.Itga3	Lgals8	Itga3	cluster 2	cluster 2	autocrine	0.707136
bis cluster 2.Thbs1	bis cluster 2.Itga3	Thbs1	Itga3	cluster 2	cluster 2	autocrine	0.705831
bis cluster 2.Lamc1	bis cluster 2.Itga3	Lamc1	Itga3	cluster 2	cluster 2	autocrine	0.705726
bis cluster 2.Lamc2	bis cluster 2.Itga6	Lamc2	Itga6	cluster 2	cluster 2	autocrine	0.704703
bis cluster 2.Ltb	bis cluster 2.Tnfrsf1a	Ltb	Tnfrsf1a	cluster 2	cluster 2	autocrine	0.70239
bis cluster 2.Csf3	bis cluster 2.Csf1r	Csf3	Csf1r	cluster 2	cluster 2	autocrine	0.702037
bis cluster 2.Apoe	bis cluster 2.Lrp5	Apoe	Lrp5	cluster 2	cluster 2	autocrine	0.701472
bis cluster 2.Lamb3	bis cluster 2.Itga2	Lamb3	Itga2	cluster 2	cluster 2	autocrine	0.701032
bis cluster 2.App	bis cluster 2.Cav1	App	Cav1	cluster 2	cluster 2	autocrine	0.697343
bis cluster 2.Plau	bis cluster 2.Itga5	Plau	Itga5	cluster 2	cluster 2	autocrine	0.695642
bis cluster 2.Clcf1	bis cluster 2.Il6st	Clcf1	Il6st	cluster 2	cluster 2	autocrine	0.694621
bis cluster 2.Col18a1	bis cluster 2.Itga5	Col18a1	Itga5	cluster 2	cluster 2	autocrine	0.694546
bis cluster 2.App	bis cluster 2.Ncstn	App	Ncstn	cluster 2	cluster 2	autocrine	0.692185
bis cluster 2.Col4a5	bis cluster 2.Itgb1	Col4a5	Itgb1	cluster 2	cluster 2	autocrine	0.69035
bis cluster 2.Lamb3	bis cluster 2.Itga3	Lamb3	Itga3	cluster 2	cluster 2	autocrine	0.688721
bis cluster 2.Actr2	bis cluster 2.Ldlr	Actr2	Ldlr	cluster 2	cluster 2	autocrine	0.688107
bis cluster 2.Plau	bis cluster 2.Igf2r	Plau	Igf2r	cluster 2	cluster 2	autocrine	0.687634
bis cluster 2.Col4a5	bis cluster 2.Cd47	Col4a5	Cd47	cluster 2	cluster 2	autocrine	0.685993
bis cluster 2.Sftpd	bis cluster 2.Ly96	Sftpd	Ly96	cluster 2	cluster 2	autocrine	0.685087
bis cluster 2.Apoe	bis cluster 2.Lrp1	Apoe	Lrp1	cluster 2	cluster 2	autocrine	0.685009
bis cluster 2.Gnai2	bis cluster 2.Cav1	Gnai2	Cav1	cluster 2	cluster 2	autocrine	0.683722
bis cluster 2.Lama5	bis cluster 2.Itga6	Lama5	Itga6	cluster 2	cluster 2	autocrine	0.683308
bis cluster 2.Adam17	bis cluster 2.Itgb1	Adam17	Itgb1	cluster 2	cluster 2	autocrine	0.681901
bis cluster 2.Col4a5	bis cluster 2.Itgav	Col4a5	Itgav	cluster 2	cluster 2	autocrine	0.680594
bis cluster 2.Lamb1	bis cluster 2.Itgb1	Lamb1	Itgb1	cluster 2	cluster 2	autocrine	0.677779
bis cluster 2.Il1rn	bis cluster 2.Il1r1	Il1rn	Il1r1	cluster 2	cluster 2	autocrine	0.677384
bis cluster 2.Csf1	bis cluster 2.Csf1r	Csf1	Csf1r	cluster 2	cluster 2	autocrine	0.674717
bis cluster 2.Adam9	bis cluster 2.Itgb1	Adam9	Itgb1	cluster 2	cluster 2	autocrine	0.674703
bis cluster 2.Tgfb2	bis cluster 2.Tgfbr1	Tgfb2	Tgfbr1	cluster 2	cluster 2	autocrine	0.674297
bis cluster 2.Tnfsf12	bis cluster 2.Tnfrsf12a	Tnfsf12	Tnfrsf12a	cluster 2	cluster 2	autocrine	0.671726
bis cluster 2.Nectin2	bis cluster 2.Nectin3	Nectin2	Nectin3	cluster 2	cluster 2	autocrine	0.667904
bis cluster 2.Lamb1	bis cluster 2.Itgav	Lamb1	Itgav	cluster 2	cluster 2	autocrine	0.667819
bis cluster 2.Lamb2	bis cluster 2.Itgb1	Lamb2	Itgb1	cluster 2	cluster 2	autocrine	0.666087
bis cluster 2.Adam9	bis cluster 2.Itgav	Adam9	Itgav	cluster 2	cluster 2	autocrine	0.664694
bis cluster 2.Serpine1	bis cluster 2.Plaur	Serpine1	Plaur	cluster 2	cluster 2	autocrine	0.664494
bis cluster 2.Cdh1	bis cluster 2.Lrp5	Cdh1	Lrp5	cluster 2	cluster 2	autocrine	0.66139
bis cluster 2.Col4a5	bis cluster 2.Itga2	Col4a5	Itga2	cluster 2	cluster 2	autocrine	0.661273
bis cluster 2.Hspa1b	bis cluster 2.Tlr4	Hspa1b	Tlr4	cluster 2	cluster 2	autocrine	0.661237
bis cluster 2.Hsp90b1	bis cluster 2.Tlr4	Hsp90b1	Tlr4	cluster 2	cluster 2	autocrine	0.659639
bis cluster 2.Cdh1	bis cluster 2.Erbb3	Cdh1	Erbb3	cluster 2	cluster 2	autocrine	0.659602
bis cluster 2.Vegfa	bis cluster 2.Sirpa	Vegfa	Sirpa	cluster 2	cluster 2	autocrine	0.657698
bis cluster 2.Cgn	bis cluster 2.Tgfbr2	Cgn	Tgfbr2	cluster 2	cluster 2	autocrine	0.656489
bis cluster 2.Apoe	bis cluster 2.Sorl1	Apoe	Sorl1	cluster 2	cluster 2	autocrine	0.654845
bis cluster 2.Mdk	bis cluster 2.Itga6	Mdk	Itga6	cluster 2	cluster 2	autocrine	0.654124
bis cluster 2.App	bis cluster 2.Slc45a3	App	Slc45a3	cluster 2	cluster 2	autocrine	0.653796
bis cluster 2.Spp1	bis cluster 2.Itga9	Spp1	Itga9	cluster 2	cluster 2	autocrine	0.653036
bis cluster 2.Vtn	bis cluster 2.Plaur	Vtn	Plaur	cluster 2	cluster 2	autocrine	0.653007
bis cluster 2.Hspg2	bis cluster 2.Ptprs	Hspg2	Ptprs	cluster 2	cluster 2	autocrine	0.652405
bis cluster 2.Lama5	bis cluster 2.Sdc1	Lama5	Sdc1	cluster 2	cluster 2	autocrine	0.650322
bis cluster 2.Ngf	bis cluster 2.Kidins220	Ngf	Kidins220	cluster 2	cluster 2	autocrine	0.649628
bis cluster 2.Lamc2	bis cluster 2.Itgb4	Lamc2	Itgb4	cluster 2	cluster 2	autocrine	0.649426
bis cluster 2.Psen1	bis cluster 2.Cd44	Psen1	Cd44	cluster 2	cluster 2	autocrine	0.648804
bis cluster 2.Col16a1	bis cluster 2.Itgb1	Col16a1	Itgb1	cluster 2	cluster 2	autocrine	0.648332
bis cluster 2.Lamb1	bis cluster 2.Itga2	Lamb1	Itga2	cluster 2	cluster 2	autocrine	0.648124
bis cluster 2.Ubb	bis cluster 2.Erbb2	Ubb	Erbb2	cluster 2	cluster 2	autocrine	0.647586
bis cluster 2.Arf1	bis cluster 2.Pld2	Arf1	Pld2	cluster 2	cluster 2	autocrine	0.646685
bis cluster 2.Vegfa	bis cluster 2.Nrp1	Vegfa	Nrp1	cluster 2	cluster 2	autocrine	0.646418
bis cluster 2.Lama4	bis cluster 2.Itgb1	Lama4	Itgb1	cluster 2	cluster 2	autocrine	0.646176
bis cluster 2.Gpi1	bis cluster 2.Amfr	Gpi1	Amfr	cluster 2	cluster 2	autocrine	0.644159
bis cluster 2.Tgm2	bis cluster 2.Adgrg1	Tgm2	Adgrg1	cluster 2	cluster 2	autocrine	0.642478
bis cluster 2.Hspg2	bis cluster 2.Sdc1	Hspg2	Sdc1	cluster 2	cluster 2	autocrine	0.641171
bis cluster 2.Bgn	bis cluster 2.Ly96	Bgn	Ly96	cluster 2	cluster 2	autocrine	0.638026
bis cluster 2.Sema5a	bis cluster 2.Met	Sema5a	Met	cluster 2	cluster 2	autocrine	0.637964
bis cluster 2.Efemp1	bis cluster 2.Egfr	Efemp1	Egfr	cluster 2	cluster 2	autocrine	0.637732
bis cluster 2.C3	bis cluster 2.Lrp1	C3	Lrp1	cluster 2	cluster 2	autocrine	0.636359
bis cluster 2.Lama4	bis cluster 2.Itgav	Lama4	Itgav	cluster 2	cluster 2	autocrine	0.635764
bis cluster 2.Lamb1	bis cluster 2.Itga3	Lamb1	Itga3	cluster 2	cluster 2	autocrine	0.634769
bis cluster 2.Rps27a	bis cluster 2.Erbb2	Rps27a	Erbb2	cluster 2	cluster 2	autocrine	0.634043
bis cluster 2.Lamb3	bis cluster 2.Cd151	Lamb3	Cd151	cluster 2	cluster 2	autocrine	0.633936
bis cluster 2.Adam9	bis cluster 2.Itga3	Adam9	Itga3	cluster 2	cluster 2	autocrine	0.631506
bis cluster 2.App	bis cluster 2.Lrp1	App	Lrp1	cluster 2	cluster 2	autocrine	0.631134
bis cluster 2.Vegfa	bis cluster 2.Nrp2	Vegfa	Nrp2	cluster 2	cluster 2	autocrine	0.630569
bis cluster 2.Lama3	bis cluster 2.Itgb1	Lama3	Itgb1	cluster 2	cluster 2	autocrine	0.629114
bis cluster 2.Mmp7	bis cluster 2.Cd151	Mmp7	Cd151	cluster 2	cluster 2	autocrine	0.628534
bis cluster 2.Hsp90b1	bis cluster 2.Lrp1	Hsp90b1	Lrp1	cluster 2	cluster 2	autocrine	0.627913
bis cluster 2.Thbs1	bis cluster 2.Itga6	Thbs1	Itga6	cluster 2	cluster 2	autocrine	0.627342
bis cluster 2.Lamc1	bis cluster 2.Itga6	Lamc1	Itga6	cluster 2	cluster 2	autocrine	0.627224
bis cluster 2.Lama5	bis cluster 2.Itgb4	Lama5	Itgb4	cluster 2	cluster 2	autocrine	0.626151
bis cluster 2.Calr	bis cluster 2.Lrp1	Calr	Lrp1	cluster 2	cluster 2	autocrine	0.625603
bis cluster 2.Mmp7	bis cluster 2.Cdh6	Mmp7	Cdh6	cluster 2	cluster 2	autocrine	0.624578
bis cluster 2.Dsc2	bis cluster 2.Dsg2	Dsc2	Dsg2	cluster 2	cluster 2	autocrine	0.623518
bis cluster 2.Apoe	bis cluster 2.Scarb1	Apoe	Scarb1	cluster 2	cluster 2	autocrine	0.623243
bis cluster 2.Tgfb2	bis cluster 2.Acvr1	Tgfb2	Acvr1	cluster 2	cluster 2	autocrine	0.622938
bis cluster 2.Lamb2	bis cluster 2.Itga3	Lamb2	Itga3	cluster 2	cluster 2	autocrine	0.622385
bis cluster 2.Vcam1	bis cluster 2.Itga9	Vcam1	Itga9	cluster 2	cluster 2	autocrine	0.622033
bis cluster 2.Fn1	bis cluster 2.Sdc2	Fn1	Sdc2	cluster 2	cluster 2	autocrine	0.621771
bis cluster 2.Lrpap1	bis cluster 2.Ldlr	Lrpap1	Ldlr	cluster 2	cluster 2	autocrine	0.621668
bis cluster 2.Mdk	bis cluster 2.Sdc1	Mdk	Sdc1	cluster 2	cluster 2	autocrine	0.61979
bis cluster 2.Calm2	bis cluster 2.Insr	Calm2	Insr	cluster 2	cluster 2	autocrine	0.619208
bis cluster 2.Npnt	bis cluster 2.Itgb1	Npnt	Itgb1	cluster 2	cluster 2	autocrine	0.617679
bis cluster 2.Ubc	bis cluster 2.Erbb2	Ubc	Erbb2	cluster 2	cluster 2	autocrine	0.616165
bis cluster 2.Ltb	bis cluster 2.Ltbr	Ltb	Ltbr	cluster 2	cluster 2	autocrine	0.615336
bis cluster 2.Cgn	bis cluster 2.Tgfbr1	Cgn	Tgfbr1	cluster 2	cluster 2	autocrine	0.614668
bis cluster 2.Btc	bis cluster 2.Egfr	Btc	Egfr	cluster 2	cluster 2	autocrine	0.613855
bis cluster 2.Calm1	bis cluster 2.Insr	Calm1	Insr	cluster 2	cluster 2	autocrine	0.613605
bis cluster 2.Sptan1	bis cluster 2.Ptpra	Sptan1	Ptpra	cluster 2	cluster 2	autocrine	0.613078
bis cluster 2.Hsp90aa1	bis cluster 2.Erbb2	Hsp90aa1	Erbb2	cluster 2	cluster 2	autocrine	0.608827
bis cluster 2.Bmp6	bis cluster 2.Bmpr1a	Bmp6	Bmpr1a	cluster 2	cluster 2	autocrine	0.608459
bis cluster 2.Lamb3	bis cluster 2.Itga6	Lamb3	Itga6	cluster 2	cluster 2	autocrine	0.608201
bis cluster 2.Cp	bis cluster 2.Slc40a1	Cp	Slc40a1	cluster 2	cluster 2	autocrine	0.608139
bis cluster 2.Calm2	bis cluster 2.Plpp6	Calm2	Plpp6	cluster 2	cluster 2	autocrine	0.606643
bis cluster 2.Nucb2	bis cluster 2.Erap1	Nucb2	Erap1	cluster 2	cluster 2	autocrine	0.606573
bis cluster 2.Plau	bis cluster 2.Itgb5	Plau	Itgb5	cluster 2	cluster 2	autocrine	0.60515
bis cluster 2.Hbegf	bis cluster 2.Erbb2	Hbegf	Erbb2	cluster 2	cluster 2	autocrine	0.604906
bis cluster 2.Col18a1	bis cluster 2.Itgb5	Col18a1	Itgb5	cluster 2	cluster 2	autocrine	0.603915
bis cluster 2.Lama4	bis cluster 2.Itga3	Lama4	Itga3	cluster 2	cluster 2	autocrine	0.601429
bis cluster 2.Calm1	bis cluster 2.Plpp6	Calm1	Plpp6	cluster 2	cluster 2	autocrine	0.600974
bis cluster 2.Tln1	bis cluster 2.Itgb5	Tln1	Itgb5	cluster 2	cluster 2	autocrine	0.599205
bis cluster 2.Plat	bis cluster 2.Lrp1	Plat	Lrp1	cluster 2	cluster 2	autocrine	0.597733
bis cluster 2.Pdgfb	bis cluster 2.Lrp1	Pdgfb	Lrp1	cluster 2	cluster 2	autocrine	0.597172
bis cluster 2.Bmp6	bis cluster 2.Bmpr2	Bmp6	Bmpr2	cluster 2	cluster 2	autocrine	0.595368
bis cluster 2.Sftpd	bis cluster 2.Sirpa	Sftpd	Sirpa	cluster 2	cluster 2	autocrine	0.594046
bis cluster 2.Jag1	bis cluster 2.Notch2	Jag1	Notch2	cluster 2	cluster 2	autocrine	0.592904
bis cluster 2.Thbs1	bis cluster 2.Sdc1	Thbs1	Sdc1	cluster 2	cluster 2	autocrine	0.592007
bis cluster 2.Adam15	bis cluster 2.Itgb1	Adam15	Itgb1	cluster 2	cluster 2	autocrine	0.591409
bis cluster 2.Vcl	bis cluster 2.Itgb5	Vcl	Itgb5	cluster 2	cluster 2	autocrine	0.589345
bis cluster 2.Timp3	bis cluster 2.Adam17	Timp3	Adam17	cluster 2	cluster 2	autocrine	0.586778
bis cluster 2.Tnf	bis cluster 2.Tnfrsf1a	Tnf	Tnfrsf1a	cluster 2	cluster 2	autocrine	0.586129
bis cluster 2.Mapk1	bis cluster 2.Fgfr2	Mapk1	Fgfr2	cluster 2	cluster 2	autocrine	0.585591
bis cluster 2.Ngf	bis cluster 2.Sort1	Ngf	Sort1	cluster 2	cluster 2	autocrine	0.584568
bis cluster 2.Lama3	bis cluster 2.Itga3	Lama3	Itga3	cluster 2	cluster 2	autocrine	0.583599
bis cluster 2.Apoc1	bis cluster 2.Vldlr	Apoc1	Vldlr	cluster 2	cluster 2	autocrine	0.582285
bis cluster 2.Bgn	bis cluster 2.Tlr2	Bgn	Tlr2	cluster 2	cluster 2	autocrine	0.582265
bis cluster 2.Plau	bis cluster 2.Vldlr	Plau	Vldlr	cluster 2	cluster 2	autocrine	0.58047
bis cluster 2.Adam15	bis cluster 2.Itgav	Adam15	Itgav	cluster 2	cluster 2	autocrine	0.580431
bis cluster 2.Tgfb3	bis cluster 2.Itgb1	Tgfb3	Itgb1	cluster 2	cluster 2	autocrine	0.580272
bis cluster 2.Efnb2	bis cluster 2.Ephb3	Efnb2	Ephb3	cluster 2	cluster 2	autocrine	0.578302
bis cluster 2.Fn1	bis cluster 2.Itgb8	Fn1	Itgb8	cluster 2	cluster 2	autocrine	0.578101
bis cluster 2.Col18a1	bis cluster 2.Gpc4	Col18a1	Gpc4	cluster 2	cluster 2	autocrine	0.57777
bis cluster 2.Arf1	bis cluster 2.Insr	Arf1	Insr	cluster 2	cluster 2	autocrine	0.577746
bis cluster 2.Serpine1	bis cluster 2.Itgav	Serpine1	Itgav	cluster 2	cluster 2	autocrine	0.577613
bis cluster 2.Efna5	bis cluster 2.Epha2	Efna5	Epha2	cluster 2	cluster 2	autocrine	0.577548
bis cluster 2.Ubb	bis cluster 2.Adrb2	Ubb	Adrb2	cluster 2	cluster 2	autocrine	0.576568
bis cluster 2.Vtn	bis cluster 2.Itgb1	Vtn	Itgb1	cluster 2	cluster 2	autocrine	0.576184
bis cluster 2.Sftpd	bis cluster 2.Tlr4	Sftpd	Tlr4	cluster 2	cluster 2	autocrine	0.575857
bis cluster 2.S100a1	bis cluster 2.Tlr4	S100a1	Tlr4	cluster 2	cluster 2	autocrine	0.573941
bis cluster 2.Igf1	bis cluster 2.Igf1r	Igf1	Igf1r	cluster 2	cluster 2	autocrine	0.571975
bis cluster 2.Psap	bis cluster 2.Celsr1	Psap	Celsr1	cluster 2	cluster 2	autocrine	0.571522
bis cluster 2.Vtn	bis cluster 2.Cd47	Vtn	Cd47	cluster 2	cluster 2	autocrine	0.571218
bis cluster 2.Gstp1	bis cluster 2.Traf2	Gstp1	Traf2	cluster 2	cluster 2	autocrine	0.570986
bis cluster 2.Tnf	bis cluster 2.Ripk1	Tnf	Ripk1	cluster 2	cluster 2	autocrine	0.570668
bis cluster 2.Gnas	bis cluster 2.Adora1	Gnas	Adora1	cluster 2	cluster 2	autocrine	0.567653
bis cluster 2.Lamc1	bis cluster 2.Itgb4	Lamc1	Itgb4	cluster 2	cluster 2	autocrine	0.566368
bis cluster 2.Inhba	bis cluster 2.Acvr1	Inhba	Acvr1	cluster 2	cluster 2	autocrine	0.566035
bis cluster 2.Vtn	bis cluster 2.Itgav	Vtn	Itgav	cluster 2	cluster 2	autocrine	0.565098
bis cluster 2.Col4a4	bis cluster 2.Itgb1	Col4a4	Itgb1	cluster 2	cluster 2	autocrine	0.565083
bis cluster 2.Calm3	bis cluster 2.Egfr	Calm3	Egfr	cluster 2	cluster 2	autocrine	0.562278
bis cluster 2.Bmp6	bis cluster 2.Acvr1	Bmp6	Acvr1	cluster 2	cluster 2	autocrine	0.56227
bis cluster 2.Rps27a	bis cluster 2.Adrb2	Rps27a	Adrb2	cluster 2	cluster 2	autocrine	0.562142
bis cluster 2.Col4a4	bis cluster 2.Cd47	Col4a4	Cd47	cluster 2	cluster 2	autocrine	0.560087
bis cluster 2.Btc	bis cluster 2.Erbb4	Btc	Erbb4	cluster 2	cluster 2	autocrine	0.559141
bis cluster 2.Hras	bis cluster 2.Tlr2	Hras	Tlr2	cluster 2	cluster 2	autocrine	0.558597
bis cluster 2.Dusp18	bis cluster 2.Itgb1	Dusp18	Itgb1	cluster 2	cluster 2	autocrine	0.55764
bis cluster 2.Psap	bis cluster 2.Sort1	Psap	Sort1	cluster 2	cluster 2	autocrine	0.555591
bis cluster 2.Col4a4	bis cluster 2.Itgav	Col4a4	Itgav	cluster 2	cluster 2	autocrine	0.553932
bis cluster 2.Efna1	bis cluster 2.Epha2	Efna1	Epha2	cluster 2	cluster 2	autocrine	0.553438
bis cluster 2.Hsp90b1	bis cluster 2.Erbb2	Hsp90b1	Erbb2	cluster 2	cluster 2	autocrine	0.55308
bis cluster 2.Adam17	bis cluster 2.Itga5	Adam17	Itga5	cluster 2	cluster 2	autocrine	0.552493
bis cluster 2.Calm3	bis cluster 2.Kcnq1	Calm3	Kcnq1	cluster 2	cluster 2	autocrine	0.550776
bis cluster 2.Angpt1	bis cluster 2.Itgb1	Angpt1	Itgb1	cluster 2	cluster 2	autocrine	0.550567
bis cluster 2.Lamb1	bis cluster 2.Itga6	Lamb1	Itga6	cluster 2	cluster 2	autocrine	0.549424
bis cluster 2.Ltbp3	bis cluster 2.Itgb5	Ltbp3	Itgb5	cluster 2	cluster 2	autocrine	0.549139
bis cluster 2.App	bis cluster 2.Tnfrsf21	App	Tnfrsf21	cluster 2	cluster 2	autocrine	0.548364
bis cluster 2.Tgfa	bis cluster 2.Egfr	Tgfa	Egfr	cluster 2	cluster 2	autocrine	0.548074
bis cluster 2.Fn1	bis cluster 2.Il17rc	Fn1	Il17rc	cluster 2	cluster 2	autocrine	0.548022
bis cluster 2.Lamb3	bis cluster 2.Itgb4	Lamb3	Itgb4	cluster 2	cluster 2	autocrine	0.546485
bis cluster 2.Calm3	bis cluster 2.Mylk	Calm3	Mylk	cluster 2	cluster 2	autocrine	0.546336
bis cluster 2.Adam9	bis cluster 2.Itga6	Adam9	Itga6	cluster 2	cluster 2	autocrine	0.545943
bis cluster 2.Agrn	bis cluster 2.Lrp1	Agrn	Lrp1	cluster 2	cluster 2	autocrine	0.544717
bis cluster 2.Ubc	bis cluster 2.Adrb2	Ubc	Adrb2	cluster 2	cluster 2	autocrine	0.543281
bis cluster 2.Sema3c	bis cluster 2.Nrp1	Sema3c	Nrp1	cluster 2	cluster 2	autocrine	0.540911
bis cluster 2.Igf1	bis cluster 2.Igf2r	Igf1	Igf2r	cluster 2	cluster 2	autocrine	0.540639
bis cluster 2.Hras	bis cluster 2.Cav1	Hras	Cav1	cluster 2	cluster 2	autocrine	0.539397
bis cluster 2.Hspa8	bis cluster 2.Adrb2	Hspa8	Adrb2	cluster 2	cluster 2	autocrine	0.538835
bis cluster 2.Plau	bis cluster 2.Lrp1	Plau	Lrp1	cluster 2	cluster 2	autocrine	0.537093
bis cluster 2.Rtn4	bis cluster 2.Tnfrsf19	Rtn4	Tnfrsf19	cluster 2	cluster 2	autocrine	0.536005
bis cluster 2.Wnt7b	bis cluster 2.Lrp5	Wnt7b	Lrp5	cluster 2	cluster 2	autocrine	0.534665
bis cluster 2.Col4a6	bis cluster 2.Itgb1	Col4a6	Itgb1	cluster 2	cluster 2	autocrine	0.534618
bis cluster 2.Gnai2	bis cluster 2.Adora1	Gnai2	Adora1	cluster 2	cluster 2	autocrine	0.532853
bis cluster 2.Fn1	bis cluster 2.Flt4	Fn1	Flt4	cluster 2	cluster 2	autocrine	0.532838
bis cluster 2.Col4a4	bis cluster 2.Itga2	Col4a4	Itga2	cluster 2	cluster 2	autocrine	0.532214
bis cluster 2.Psap	bis cluster 2.Lrp1	Psap	Lrp1	cluster 2	cluster 2	autocrine	0.530619
bis cluster 2.Col4a6	bis cluster 2.Cd47	Col4a6	Cd47	cluster 2	cluster 2	autocrine	0.529563
bis cluster 2.Vtn	bis cluster 2.Itga3	Vtn	Itga3	cluster 2	cluster 2	autocrine	0.529036
bis cluster 2.Calm2	bis cluster 2.Abca1	Calm2	Abca1	cluster 2	cluster 2	autocrine	0.528314
bis cluster 2.Vim	bis cluster 2.Cd44	Vim	Cd44	cluster 2	cluster 2	autocrine	0.525726
bis cluster 2.Dusp18	bis cluster 2.Itga2	Dusp18	Itga2	cluster 2	cluster 2	autocrine	0.524681
bis cluster 2.Bgn	bis cluster 2.Tlr4	Bgn	Tlr4	cluster 2	cluster 2	autocrine	0.523818
bis cluster 2.Sema3c	bis cluster 2.Nrp2	Sema3c	Nrp2	cluster 2	cluster 2	autocrine	0.523817
bis cluster 2.Col4a6	bis cluster 2.Itgav	Col4a6	Itgav	cluster 2	cluster 2	autocrine	0.523344
bis cluster 2.Calm1	bis cluster 2.Abca1	Calm1	Abca1	cluster 2	cluster 2	autocrine	0.522404
bis cluster 2.Cdh1	bis cluster 2.Ptprm	Cdh1	Ptprm	cluster 2	cluster 2	autocrine	0.521969
bis cluster 2.Tnf	bis cluster 2.Tnfrsf1b	Tnf	Tnfrsf1b	cluster 2	cluster 2	autocrine	0.520866
bis cluster 2.Fgg	bis cluster 2.Itgb1	Fgg	Itgb1	cluster 2	cluster 2	autocrine	0.519239
bis cluster 2.Hras	bis cluster 2.Sdc2	Hras	Sdc2	cluster 2	cluster 2	autocrine	0.519016
bis cluster 2.Btc	bis cluster 2.Erbb3	Btc	Erbb3	cluster 2	cluster 2	autocrine	0.516857
bis cluster 2.Lrpap1	bis cluster 2.Vldlr	Lrpap1	Vldlr	cluster 2	cluster 2	autocrine	0.516813
bis cluster 2.Lama4	bis cluster 2.Itga6	Lama4	Itga6	cluster 2	cluster 2	autocrine	0.514254
bis cluster 2.Hspg2	bis cluster 2.Lrp1	Hspg2	Lrp1	cluster 2	cluster 2	autocrine	0.511122
bis cluster 2.Dusp18	bis cluster 2.Itga3	Dusp18	Itga3	cluster 2	cluster 2	autocrine	0.510182
bis cluster 2.Fgg	bis cluster 2.Itgav	Fgg	Itgav	cluster 2	cluster 2	autocrine	0.507935
bis cluster 2.Ptma	bis cluster 2.Vipr1	Ptma	Vipr1	cluster 2	cluster 2	autocrine	0.50754
bis cluster 2.Col4a3	bis cluster 2.Itgb1	Col4a3	Itgb1	cluster 2	cluster 2	autocrine	0.507358
bis cluster 2.Fn1	bis cluster 2.Tmprss6	Fn1	Tmprss6	cluster 2	cluster 2	autocrine	0.504897
bis cluster 2.Tgfb3	bis cluster 2.Itgb6	Tgfb3	Itgb6	cluster 2	cluster 2	autocrine	0.503871
bis cluster 2.Col4a3	bis cluster 2.Cd47	Col4a3	Cd47	cluster 2	cluster 2	autocrine	0.502283
bis cluster 2.Thbs1	bis cluster 2.Cd36	Thbs1	Cd36	cluster 2	cluster 2	autocrine	0.501728
bis cluster 2.Col4a6	bis cluster 2.Itga2	Col4a6	Itga2	cluster 2	cluster 2	autocrine	0.501477
